# Convergent and divergent responses of the rhizosphere chemistry and bacterial communities to a stress gradient in the Atacama Desert

**DOI:** 10.1101/2023.10.16.562209

**Authors:** Thomas Dussarrat, Claudio Latorre, Millena C. Barros Santos, Constanza Aguado-Norese, Sylvain Prigent, Francisca P. Díaz, Dominique Rolin, Mauricio González, Caroline Müller, Rodrigo A Gutiérrez, Pierre Pétriacq

## Abstract

Plants can modulate their rhizosphere chemistry, thereby influencing microbe communities. Although our understanding of rhizosphere chemistry is growing, knowledge of its responses to abiotic constraints is limited, especially in realistic ecological contexts. Here, we combined predictive metabolomics with bacterial sequencing data to investigate whether rhizosphere chemistry responded to environmental constraints and shaped bacterial communities across an elevation gradient in the Atacama Desert. We found that metabolic adjustments of rhizosphere chemistry predicted the environment of four plant species independently of year, identifying important rhizosphere metabolic biomarkers. Inter-species predictions unveiled significant biochemical convergences. Subsequently, we linked metabolic predictors to variation in the abundance of operational taxonomic units (OTUs). Chemical response influenced distinct and common bacterial families between species and vegetation belts. The annotation of chemical markers and correlated bacterial families highlighted critical biological processes such as nitrogen starvation, metal pollution and plant development and defence. Overall, this study demonstrates a unique metabolic set likely involved in improving plant resilience to harsh edaphic conditions. Besides, the results emphasise the need to integrate ecology with plant metabolome and microbiome approaches to explore plant-soil interactions and better predict their responses to climate change and consequences for ecosystem dynamics.
