## Supplementary material for "Convergent and divergent responses of the rhizosphere chemistry and bacterial communities to a stress gradient in the Atacama Desert": Table S1

### Sheet: Table S1
Table S1. Sample metadata
SampleID	Sample	Type	Year	Replicate	Altitude	Weight (mg of dry weight)
Ech265	L1_J.frigida_2019_A	Plant	2019	A	4480	19.6
Ech050	L1_J.frigida_2019_B	Plant	2019	B	4480	21
Ech198	L1_J.frigida_2019_C	Plant	2019	C	4480	20.6
SoilEch42	L1_Soil_Jfri_2019_A	Soil	2019	A	4480	454.3
SoilEch50	L1_Soil_Jfri_2019_B	Soil	2019	B	4480	457.9
SoilEch63	L1_Soil_Jfri_2019_C	Soil	2019	C	4480	454.2
Ech085	L12_A.imbricata_2019_B	Plant	2019	B	3170	19.6
Ech068	L15_A.imbricata_2019_A	Plant	2019	A	3170	19.1
Ech045	L15_A.imbricata_2019_C	Plant	2019	C	3170	20.6
P_Ech088b	L15_A.imbricata_2021_A	Plant	2021	A	3170	20.1
P_Ech069b	L15_A.imbricata_2021_B	Plant	2021	B	3170	20.5
P_Ech032b	L15_A.imbricata_2021_C	Plant	2021	C	3170	20.5
SoilEch16	L15_Soil_Aimb_2021_A	Soil	2021	A	3170	452.2
SoilEch12	L15_Soil_Aimb_2021_B	Soil	2021	B	3170	439.8
SoilEch14	L15_Soil_Aimb_2021_C	Soil	2021	B	3170	448.9
SoilEch61	L15_Soil_BLK_2021_A	Soil	2021	A	3170	444.6
SoilEch25	L15_Soil_BLK_2021_B	Soil	2021	B	3170	453.3
Ech248	L17_A.imbricata_2019_A	Plant	2019	A	2970	18.5
Ech175	L17_A.imbricata_2019_B	Plant	2019	B	2970	19.1
Ech088	L17_A.imbricata_2019_C	Plant	2019	C	2970	20.1
P_Ech047b	L17_A.imbricata_2021_A	Plant	2021	A	2970	19.8
P_Ech029b	L17_A.imbricata_2021_B	Plant	2021	B	2970	19.8
P_Ech091b	L17_A.imbricata_2021_C	Plant	2021	C	2970	20.1
SoilEch64	L17_Soil_Aimb_2021_A	Soil	2021	A	2970	444.7
SoilEch66	L17_Soil_Aimb_2021_B	Soil	2021	B	2970	444.4
SoilEch41	L17_Soil_Aimb_2021_C	Soil	2021	C	2970	444
SoilEch54	L17_Soil_BLK_2021_A	Soil	2021	A	2970	455.3
SoilEch04	L17_Soil_BLK_2021_B	Soil	2021	B	2970	445.4
P_Ech093b	L18_A.imbricata_2021_A	Plant	2021	A	2870	20.2
P_Ech097b	L18_A.imbricata_2021_B	Plant	2021	B	2870	19.2
P_Ech051b	L18_A.imbricata_2021_C	Plant	2021	C	2870	19.3
P_Ech094b	L18_H.doellii_2021_A	Plant	2021	A	2870	19.3
P_Ech059b	L18_H.doellii_2021_B	Plant	2021	B	2870	20.7
P_Ech036b	L18_H.doellii_2021_C	Plant	2021	C	2870	20.6
SoilEch09	L18_Soil_Aimb_2021_A	Soil	2021	A	2870	458.4
SoilEch73	L18_Soil_Aimb_2021_B	Soil	2021	B	2870	448.7
SoilEch43	L18_Soil_Aimb_2021_C	Soil	2021	C	2870	452.3
SoilEch58	L18_Soil_BLK_2021_A	Soil	2021	A	2870	443
SoilEch68	L18_Soil_BLK_2021_B	Soil	2021	B	2870	454.8
SoilEch34	L18_Soil_Hdoe_2021_A	Soil	2021	A	2870	449.9
SoilEch06	L18_Soil_Hdoe_2021_B	Soil	2021	B	2870	447.1
SoilEch45	L18_Soil_Hdoe_2021_C	Soil	2021	C	2870	441.5
Ech039	L19_A.imbricata_2019_A	Plant	2019	B	2770	20.7
Ech135	L19_A.imbricata_2019_B	Plant	2019	A	2770	19.9
Ech199	L19_A.imbricata_2019_C	Plant	2019	C	2770	19.5
Ech133	L3_J.frigida_2019_A	Plant	2019	A	4270	20
Ech233	L3_J.frigida_2019_B	Plant	2019	B	4270	19
Ech231	L3_J.frigida_2019_C	Plant	2019	C	4270	21
P_Ech055b	L3_J.frigida_2021_A	Plant	2021	A	4270	19.7
P_Ech082b	L3_J.frigida_2021_B	Plant	2021	B	4270	19.6
P_Ech052b	L3_J.frigida_2021_C	Plant	2021	C	4270	20.5
SoilEch30	L5_Soil_BLK_2021_A	Soil	2021	A	4072	450.8
SoilEch74	L3_Soil_BLK_2021_B	Soil	2021	B	4270	458
SoilEch23	L3_Soil_Jfri_2019_A	Soil	2019	A	4270	455.8
SoilEch75	L3_Soil_Jfri_2019_B	Soil	2019	B	4270	454.4
SoilEch11	L3_Soil_Jfri_2019_C	Soil	2019	C	4270	442.6
SoilEch22	L3_Soil_Jfri_2021_A	Soil	2021	A	4270	444.7
SoilEch62	L3_Soil_Jfri_2021_B	Soil	2021	B	4270	456.9
SoilEch24	L3_Soil_Jfri_2021_C	Soil	2021	C	4270	452.7
P_Ech090b	L5_A.spinossisima_2021_A	Plant	2021	A	4072	20.9
P_Ech062b	L5_A.spinossisima_2021_B	Plant	2021	B	4072	20.2
P_Ech085b	L5_A.spinossisima_2021_C	Plant	2021	C	4072	20.4
Ech230	L5_J.frigida_2019_A	Plant	2019	A	4072	19.2
Ech132	L5_J.frigida_2019_B	Plant	2019	B	4072	19.5
Ech234	L5_J.frigida_2019_C	Plant	2019	C	4072	19.6
P_Ech079b	L5_J.frigida_2021_A	Plant	2021	A	4072	20
P_Ech096b	L5_J.frigida_2021_B	Plant	2021	B	4072	19.1
P_Ech002b	L5_J.frigida_2021_C	Plant	2021	C	4072	19.7
SoilEch72	L5_Soil_Aspi_2021_A	Soil	2021	A	4072	445
SoilEch59	L5_Soil_Aspi_2021_B	Soil	2021	B	4072	460.8
SoilEch65	L5_Soil_Aspi_2021_C	Soil	2021	C	4072	444
SoilEch46	L3_Soil_BLK_2021_A	Soil	2021	A	4270	460.3
SoilEch49	L5_Soil_BLK_2021_B	Soil	2021	B	4072	458.2
SoilEch40	L5_Soil_Jfri_2019_A	Soil	2019	A	4072	443.2
SoilEch69	L5_Soil_Jfri_2019_B	Soil	2019	B	4072	445.1
SoilEch21	L5_Soil_Jfri_2019_C	Soil	2019	C	4072	453.8
SoilEch47	L5_Soil_Jfri_2021_A	Soil	2021	A	4072	453.7
SoilEch51	L5_Soil_Jfri_2021_B	Soil	2021	B	4072	458.5
SoilEch36	L5_Soil_Jfri_2021_C	Soil	2021	C	4072	459.6
SoilEch35	L6_Soil_Jfri_2019_A	Soil	2019	A	3970	451.4
SoilEch05	L6_Soil_Jfri_2019_B	Soil	2019	B	3970	449.5
SoilEch13	L6_Soil_Jfri_2019_C	Soil	2019	C	3970	455
P_Ech099b	L7_A.spinossisima_2021_A	Plant	2021	A	3870	19.9
P_Ech074b	L7_A.spinossisima_2021_B	Plant	2021	B	3870	20.3
P_Ech083b	L7_A.spinossisima_2021_C	Plant	2021	C	3870	20.2
Ech072	L7_J.frigida_2019_A	Plant	2019	A	3870	19.4
Ech260a	L7_J.frigida_2019_B	Plant	2019	B	3870	19.2
Ech264	L7_J.frigida_2019_C	Plant	2019	C	3870	20
P_Ech027b	L7_J.frigida_2021_A	Plant	2021	A	3870	20
P_Ech092b	L7_J.frigida_2021_B	Plant	2021	B	3870	19.3
SoilEch33	L7_Soil_Aspi_2021_A	Soil	2021	A	3870	445.8
SoilEch26	L7_Soil_Aspi_2021_B	Soil	2021	B	3870	445.5
SoilEch71	L7_Soil_Aspi_2021_C	Soil	2021	C	3870	459.6
SoilEch57	L7_Soil_BLK_2021_A	Soil	2021	A	3870	456.7
SoilEch56	L7_Soil_BLK_2021_B	Soil	2021	B	3870	443.3
SoilEch31	L7_Soil_Jfri_2019_A	Soil	2019	A	3870	442.4
SoilEch18	L7_Soil_Jfri_2019_B	Soil	2019	B	3870	443.2
SoilEch37	L7_Soil_Jfri_2019_C	Soil	2019	C	3870	446.2
SoilEch28	L7_Soil_Jfri_2021_A	Soil	2021	A	3870	452.7
SoilEch10	L7_Soil_Jfri_2021_B	Soil	2021	B	3870	450.1
SoilEch08	L7_Soil_Jfri_2021_C	Soil	2021	C	3870	451
Ech076	L8_J.frigida_2019_A	Plant	2019	A	3870	20.9
Ech200	L8_J.frigida_2019_C	Plant	2019	C	3870	20
SoilEch44	L8_Soil_Jfri_2019_A	Soil	2019	A	3870	441.7
SoilEch02	L8_Soil_Jfri_2019_B	Soil	2019	B	3870	455.9
SoilEch27	L8_Soil_Jfri_2019_C	Soil	2019	C	3870	441.7
P_Ech053b	L9_J.frigida_2021_A	Plant	2021	A	3770	19.7
P_Ech028b	L9_J.frigida_2021_B	Plant	2021	B	3770	20.5
P_Ech034b	L9_J.frigida_2021_C	Plant	2021	C	3770	19.5
SoilEch67	L9_Soil_BLK_2021_A	Soil	2021	A	3770	459.9
SoilEch70	L9_Soil_BLK_2021_B	Soil	2021	B	3770	450.7
SoilEch19	L9_Soil_Jfri_2021_A	Soil	2021	A	3770	458.8
SoilEch39	L9_Soil_Jfri_2021_B	Soil	2021	B	3770	443.8
SoilEch32	L9_Soil_Jfri_2021_C	Soil	2021	C	3770	454.6
