## Supplementary material for "Convergent and divergent responses of the rhizosphere chemistry and bacterial communities to a stress gradient in the Atacama Desert": Table S2

### Sheet: Table S2
Table S2. Pre-processing parameters
MS-DIAL ver. 4.90
#Project
MS1 Data type	Profile
MS2 Data type	Profile
Ion mode	Negative
Target	Metablomics
Mode	ddMSMS
#Data collection parameters
Retention time begin	0
Retention time end	18
Mass range begin	50
Mass range end	1500
MS2 mass range begin	50
MS2 mass range end	1500
#Centroid parameters
MS1 tolerance	0.01
MS2 tolerance	0.025
#Isotope recognition
Maximum charged number	2
#Data processing
Number of threads	10
#Peak detection parameters
Smoothing method	LinearWeightedMovingAverage
Smoothing level	4
Minimum peak width	5
Minimum peak height	20000
#Peak spotting parameters
Mass slice width	0.1
Exclusion mass list (mass & tolerance)
#Deconvolution parameters
Sigma window value	0.5
MS2Dec amplitude cut off	0
Exclude after precursor	False
Keep isotope until	0.5
Keep original precursor isotopes	False
#MSP file and MS/MS identification setting
MSP file	D:\nouveau ordi\Software\statistics\metabolomics\MSDIAL\MSMS-Public-Neg-VS17.msp
Retention time tolerance	100
Accurate mass tolerance (MS1)	0.01
Accurate mass tolerance (MS2)	0.05
Identification score cut off	80
Using retention time for scoring	False
Using retention time for filtering	False
#Text file and post identification (retention time and accurate mass based) setting
Text file
Retention time tolerance	0.5
Accurate mass tolerance	0.01
Identification score cut off	85
#Advanced setting for identification
Relative abundance cut off	0
Top candidate report	False
#Adduct ion setting
[M-H]-
[M-H2O-H]-
[M+Cl]-
[M+FA-H]-
[2M-H]-
#Alignment parameters setting
Reference file	D:\Sol_plante_Atacama\MET-2021-P21-TD_2022\NEG\RawData\MET-2021-P21-TD-FSK240_neg_070_QC007.raw
Retention time tolerance	0.1
MS1 tolerance	0.015
Retention time factor	0.5
MS1 factor	0.5
Peak count filter	0
N% detected in at least one group	0
Remove feature based on peak height fold-change	True
Sample max / blank average	5
Sample average / blank average	5
Keep identified and annotated metabolites	True
Keep removable features and assign the tag for checking	True
Gap filling by compulsion	True
#Tracking of isotope labels
Tracking of isotopic labels	FALSE
#Ion mobility
Ion mobility data	FALSE
