## Supplementary material for "Convergent and divergent responses of the rhizosphere chemistry and bacterial communities to a stress gradient in the Atacama Desert": Table S4

### Sheet: Table S4
Table S4. Number of metabolic features
Total features after preprocessing	Total features detected in soil	Total features detected in plant and soil	Detected in soil samples from all plant species
9008	4629	4366	1346
