## Supplementary material for "Convergent and divergent responses of the rhizosphere chemistry and bacterial communities to a stress gradient in the Atacama Desert": Table S6

### Sheet: Table S6
Table S6. Ranking of the predictive metabolic features based on their coefficients in PLSr models.
FeatureID	Modelling conditions	Rank	Correlation with elevation
n_10865	J.frigida 2021	1	positive
n_24623	J.frigida 2021	2	negative
n_10866	J.frigida 2021	3	positive
n_10707	J.frigida 2021	4	positive
n_12093	J.frigida 2021	5	positive
n_24622	J.frigida 2021	6	negative
n_12087	J.frigida 2021	7	positive
n_10874	J.frigida 2021	8	positive
n_09488	J.frigida 2021	9	positive
n_12089	J.frigida 2021	10	positive
n_09988	J.frigida 2021	11	positive
n_06563	J.frigida 2021	12	positive
n_14105	J.frigida 2021	13	positive
n_09629	J.frigida 2021	14	positive
n_09884	J.frigida 2021	15	positive
n_11947	J.frigida 2021	16	positive
n_08167	J.frigida 2021	17	positive
n_10859	J.frigida 2021	18	positive
n_10839	J.frigida 2021	19	positive
n_09495	J.frigida 2021	20	positive
n_10710	J.frigida 2021	21	positive
n_10857	J.frigida 2021	22	positive
n_05951	J.frigida 2021	23	positive
n_10716	J.frigida 2021	24	positive
n_12098	J.frigida 2021	25	positive
n_10760	J.frigida 2021	26	positive
n_10718	J.frigida 2021	27	positive
n_09631	J.frigida 2021	28	positive
n_19824	J.frigida 2021	29	negative
n_11950	J.frigida 2021	30	positive
n_10844	J.frigida 2021	31	positive
n_10712	J.frigida 2021	32	positive
n_11937	J.frigida 2021	33	positive
n_25654	J.frigida 2021	34	negative
n_10715	J.frigida 2021	35	positive
n_07192	J.frigida 2021	36	positive
n_10711	J.frigida 2021	37	positive
n_10557	J.frigida 2021	38	positive
n_07812	J.frigida 2021	39	negative
n_07342	J.frigida 2021	40	positive
n_06072	J.frigida 2021	41	positive
n_08493	J.frigida 2021	42	positive
n_08484	J.frigida 2021	43	positive
n_04874	J.frigida 2021	44	negative
n_05208	J.frigida 2021	45	positive
n_10868	J.frigida 2021	46	positive
n_25759	J.frigida 2021	47	negative
n_23015	J.frigida 2021	48	negative
n_18392	J.frigida 2021	49	positive
n_24202	J.frigida 2021	50	negative
n_14113	J.frigida 2021	51	positive
n_24210	J.frigida 2021	52	negative
n_08179	J.frigida 2021	53	negative
n_17563	J.frigida 2021	54	negative
n_12748	J.frigida 2021	55	negative
n_25641	J.frigida 2021	56	negative
n_21315	J.frigida 2021	57	negative
n_20278	J.frigida 2021	58	negative
n_06439	J.frigida 2021	59	negative
n_17380	J.frigida 2021	60	negative
n_28084	J.frigida 2021	61	negative
n_26054	J.frigida 2021	62	negative
n_28082	J.frigida 2021	63	negative
n_24201	J.frigida 2021	64	negative
n_20448	J.frigida 2021	65	negative
n_25850	J.frigida 2021	66	negative
n_17382	J.frigida 2021	67	negative
n_11928	J.frigida 2021	68	positive
n_26797	J.frigida 2021	69	negative
n_21309	J.frigida 2021	70	negative
n_23464	J.frigida 2021	71	negative
n_17956	J.frigida 2021	72	negative
n_21471	J.frigida 2021	73	negative
n_25852	J.frigida 2021	74	negative
n_15491	J.frigida 2021	75	negative
n_27049	J.frigida 2021	76	negative
n_17568	J.frigida 2021	77	negative
n_28087	J.frigida 2021	78	negative
n_24217	J.frigida 2021	79	negative
n_20280	J.frigida 2021	80	negative
n_21920	J.frigida 2021	81	negative
n_25642	J.frigida 2021	82	negative
n_26802	J.frigida 2021	83	negative
n_25658	J.frigida 2021	84	negative
n_20682	J.frigida 2021	85	negative
n_28090	J.frigida 2021	86	negative
n_17230	J.frigida 2021	87	negative
n_25657	J.frigida 2021	88	negative
n_23461	J.frigida 2021	89	negative
n_16294	J.frigida 2021	90	negative
n_20283	J.frigida 2021	91	negative
n_06957	J.frigida 2021	92	negative
n_20441	J.frigida 2021	93	negative
n_25854	J.frigida 2021	94	negative
n_06595	J.frigida 2021	95	negative
n_20281	J.frigida 2021	96	negative
n_02094	J.frigida 2021	97	positive
n_18143	J.frigida 2021	98	negative
n_05869	J.frigida 2021	99	negative
n_17750	J.frigida 2021	100	negative
n_17566	J.frigida 2021	101	negative
n_09637	J.frigida 2021	102	positive
n_17570	J.frigida 2021	103	negative
n_29763	J.frigida 2021	104	negative
n_18898	J.frigida 2021	105	negative
n_25655	J.frigida 2021	106	negative
n_24834	J.frigida 2021	107	negative
n_20679	J.frigida 2021	108	negative
n_11720	J.frigida 2021	109	negative
n_11229	J.frigida 2021	110	negative
n_21482	J.frigida 2021	111	negative
n_07979	J.frigida 2021	112	negative
n_20676	J.frigida 2021	113	negative
n_13743	J.frigida 2021	114	negative
n_25135	J.frigida 2021	115	negative
n_30675	J.frigida 2021	116	negative
n_09309	J.frigida 2021	117	negative
n_19641	J.frigida 2021	118	negative
n_30677	J.frigida 2021	119	negative
n_25453	J.frigida 2021	120	negative
n_23996	J.frigida 2021	121	negative
n_20286	J.frigida 2021	122	negative
n_25137	J.frigida 2021	123	negative
n_07127	J.frigida 2021	124	negative
n_23992	J.frigida 2021	125	negative
n_22873	J.frigida 2021	126	negative
n_19635	J.frigida 2021	127	negative
n_02263	J.frigida 2021	128	negative
n_23997	J.frigida 2021	129	negative
n_12687	J.frigida 2021	130	negative
n_25867	J.frigida 2021	131	negative
n_19640	J.frigida 2021	132	negative
n_07428	J.frigida 2021	133	positive
n_12507	J.frigida 2021	134	negative
n_25639	J.frigida 2021	135	negative
n_27081	J.frigida 2021	136	positive
n_06444	J.frigida 2021	137	negative
n_39212	J.frigida 2021	138	positive
n_07840	J.frigida 2021	139	positive
n_21881	J.frigida 2021	140	negative
n_14372	J.frigida 2021	141	positive
n_09860	J.frigida 2021	142	positive
n_32392	J.frigida 2021	143	positive
n_37575	J.frigida 2021	144	positive
n_22068	J.frigida 2021	145	positive
n_39369	J.frigida 2021	146	positive
n_17424	J.frigida 2021	147	negative
n_15062	J.frigida 2021	148	negative
n_20030	J.frigida 2021	149	negative
n_22097	J.frigida 2021	150	negative
n_17947	J.frigida 2021	151	positive
n_20029	J.frigida 2021	152	negative
n_20031	J.frigida 2021	153	negative
n_34510	J.frigida 2021	154	negative
n_25136	J.frigida 2021	155	negative
n_39053	J.frigida 2021	156	positive
n_13771	J.frigida 2021	157	negative
n_17422	J.frigida 2021	158	negative
n_10648	J.frigida 2021	159	negative
n_19457	J.frigida 2021	160	negative
n_21284	J.frigida 2021	161	negative
n_34066	J.frigida 2021	162	positive
n_19460	J.frigida 2021	163	negative
n_17782	J.frigida 2021	164	negative
n_17794	J.frigida 2021	165	negative
n_15654	J.frigida 2021	166	negative
n_17576	J.frigida 2021	167	positive
n_01607	J.frigida 2021	168	negative
n_13079	J.frigida 2021	169	negative
n_13772	J.frigida 2021	170	negative
n_17036	J.frigida 2021	171	negative
n_24896	J.frigida 2021	172	negative
n_00103	J.frigida 2021	173	negative
n_14069	J.frigida 2021	174	negative
n_17033	J.frigida 2021	175	positive
n_16313	J.frigida 2021	176	negative
n_06649	J.frigida 2021	177	negative
n_03772	J.frigida 2021	178	negative
n_27924	J.frigida 2021	179	negative
n_18689	J.frigida 2021	180	negative
n_07644	J.frigida 2021	181	positive
n_21288	J.frigida 2021	182	negative
n_16245	J.frigida 2021	183	negative
n_12920	J.frigida 2021	184	negative
n_00789	J.frigida 2021	185	negative
n_18531	J.frigida 2021	186	negative
n_18459	J.frigida 2021	187	positive
n_23439	J.frigida 2021	188	positive
n_08857	J.frigida 2021	189	positive
n_34083	J.frigida 2021	190	positive
n_02726	J.frigida 2021	191	positive
n_32859	J.frigida 2021	192	positive
n_24771	J.frigida 2021	193	positive
n_10440	J.frigida 2021	194	positive
n_37134	J.frigida 2021	195	positive
n_15929	J.frigida 2021	196	positive
n_33097	J.frigida 2021	197	positive
n_19451	J.frigida 2021	198	positive
n_30059	J.frigida 2021	199	positive
n_33111	J.frigida 2021	200	positive
n_36761	J.frigida 2021	201	positive
n_27993	J.frigida 2021	202	positive
n_17693	J.frigida 2021	203	positive
n_40034	J.frigida 2021	204	positive
n_37584	J.frigida 2021	205	positive
n_30853	J.frigida 2021	206	positive
n_40212	J.frigida 2021	207	positive
n_28196	J.frigida 2021	208	positive
n_34992	J.frigida 2021	209	positive
n_38796	J.frigida 2021	210	positive
n_40715	J.frigida 2021	211	positive
n_06425	J.frigida 2021	212	positive
n_01611	J.frigida 2021	213	positive
n_40398	J.frigida 2021	214	positive
n_28134	J.frigida 2021	215	positive
n_33108	J.frigida 2021	216	positive
n_17375	A.imbricata 2021 FDR	1	positive
n_37372	A.imbricata 2021 FDR	2	negative
n_17707	A.imbricata 2021 FDR	3	negative
n_07741	A.imbricata 2021 FDR	4	negative
n_26157	A.imbricata 2021 FDR	5	negative
n_26156	A.imbricata 2021 FDR	6	negative
n_04203	A.imbricata 2021 FDR	7	positive
n_39604	A.imbricata 2021 FDR	8	positive
n_17375	A.imbricata 2021 no FDR	1	positive
n_17556	A.imbricata 2021 no FDR	2	positive
n_20221	A.imbricata 2021 no FDR	3	negative
n_25375	A.imbricata 2021 no FDR	4	negative
n_28593	A.imbricata 2021 no FDR	5	positive
n_14721	A.imbricata 2021 no FDR	6	positive
n_01170	A.imbricata 2021 no FDR	7	negative
n_26352	A.imbricata 2021 no FDR	8	negative
n_30304	A.imbricata 2021 no FDR	9	negative
n_04913	A.imbricata 2021 no FDR	10	positive
n_01515	A.imbricata 2021 no FDR	11	negative
n_13443	A.imbricata 2021 no FDR	12	positive
n_03644	A.imbricata 2021 no FDR	13	negative
n_20411	A.imbricata 2021 no FDR	14	negative
n_19151	A.imbricata 2021 no FDR	15	positive
n_07443	A.imbricata 2021 no FDR	16	negative
n_07177	A.imbricata 2021 no FDR	17	positive
n_31754	A.imbricata 2021 no FDR	18	negative
n_02282	A.imbricata 2021 no FDR	19	negative
n_02937	A.imbricata 2021 no FDR	20	negative
n_39603	A.imbricata 2021 no FDR	21	positive
n_10619	A.imbricata 2021 no FDR	22	negative
n_05479	A.imbricata 2021 no FDR	23	negative
n_04341	A.imbricata 2021 no FDR	24	negative
n_14090	A.imbricata 2021 no FDR	25	positive
n_14316	A.imbricata 2021 no FDR	26	negative
n_09006	A.imbricata 2021 no FDR	27	negative
n_01347	A.imbricata 2021 no FDR	28	negative
n_22158	A.imbricata 2021 no FDR	29	negative
n_00334	A.imbricata 2021 no FDR	30	negative
n_11900	A.imbricata 2021 no FDR	31	positive
n_16962	A.imbricata 2021 no FDR	32	positive
n_03946	A.imbricata 2021 no FDR	33	negative
n_23037	A.imbricata 2021 no FDR	34	positive
n_16013	A.imbricata 2021 no FDR	35	negative
n_00474	A.imbricata 2021 no FDR	36	negative
n_04227	A.imbricata 2021 no FDR	37	negative
n_13772	A.imbricata 2021 no FDR	38	positive
n_20666	A.imbricata 2021 no FDR	39	positive
n_00726	A.imbricata 2021 no FDR	40	negative
n_09637	A.imbricata 2021 no FDR	41	negative
n_06595	A.imbricata 2021 no FDR	42	negative
n_12832	A.imbricata 2021 no FDR	43	positive
n_00897	A.imbricata 2021 no FDR	44	negative
n_00926	A.imbricata 2021 no FDR	45	negative
n_09096	A.imbricata 2021 no FDR	46	positive
n_11072	A.imbricata 2021 no FDR	47	negative
n_21893	A.imbricata 2021 no FDR	48	positive
n_24042	A.imbricata 2021 no FDR	49	negative
n_07434	A.imbricata 2021 no FDR	50	negative
n_12068	A.imbricata 2021 no FDR	51	positive
n_20734	A.imbricata 2021 no FDR	52	negative
n_27111	A.imbricata 2021 no FDR	53	positive
n_37372	A.imbricata 2021 no FDR	54	negative
