## Supplementary material for "Convergent and divergent responses of the rhizosphere chemistry and bacterial communities to a stress gradient in the Atacama Desert": Table S7

### Sheet: Table S7
Table S7. Features detected in soil under A. imbricata, J. frigida or A. spinosissima but not detected in plants that responded significantly to elevation. Only features that were not also significant in Table S5 are reported.
FeatureID	Species	P (Tukey's or t test)	P, FDR correction (Tukey's or t test)	P, FDR correction (Pearson correlation with elevation)	Correlation with elevation (R)
n_03361	A. imbricata	0.0016639	0.17424	0.0355301	0.839746
n_04026	A. imbricata	0.0012966	0.17367	0.0355301	0.839857
n_02347	A. imbricata	0.0077773	0.37734	0.0383764	-0.826456
n_00544	A. imbricata	0.028387	0.61049	0.0490765	-0.784374
n_16396	J. frigida	1.12e-07	6.06e-06	0.000184416	-0.776672
n_14929	J. frigida	2.72e-07	1.24e-05	0.00027472	-0.761676
n_08315	J. frigida	4.82e-07	1.96e-05	0.0002754	0.741932
n_09490	J. frigida	2.61e-06	7.93e-05	0.000684698	0.716497
n_13819	J. frigida	0.00011725	0.0017527	0.000684698	-0.718408
n_09476	J. frigida	0.00012702	0.0018379	0.0015368	0.665498
n_10719	J. frigida	1.38e-05	0.00031672	0.00202745	0.651321
n_05949	J. frigida	1.96e-05	0.00041696	0.00214152	0.648133
n_08316	J. frigida	4.4e-05	0.00080429	0.00269871	0.638014
n_09615	J. frigida	0.0010523	0.010178	0.00547308	0.594927
n_09618	J. frigida	0.0010215	0.010039	0.0068009	0.581849
n_10727	J. frigida	2.2e-06	6.82e-05	0.00728854	0.578031
n_20445	J. frigida	3.26e-11	1.55e-08	0.0105386	-0.556416
n_02347	J. frigida	0.0083365	0.044772	0.0105386	0.556575
n_13145	J. frigida	0.0048468	0.03173	0.0136137	0.542541
n_21966	J. frigida	0.0075878	0.042515	0.0141489	0.540494
n_04227	J. frigida	0.0083152	0.044728	0.0175557	-0.525177
n_25756	J. frigida	1.32e-05	0.0003074	0.0179438	-0.521859
n_37294	J. frigida	0.0086329	0.046017	0.0207492	0.502269
n_18121	J. frigida	0.0052639	0.033537	0.0252221	-0.488603
n_07110	J. frigida	0.0093262	0.049053	0.0303316	0.477252
n_10706	J. frigida	0.00012088	0.0017943	0.0313146	0.475055
n_18077	J. frigida	6.59e-07	2.58e-05	0.0357213	-0.464705
n_18918	J. frigida	9.9e-06	0.00024118	0.0368164	-0.462065
n_35993	J. frigida	0.0085486	0.045739	0.0398977	0.457117
n_09614	J. frigida	0.0073989	0.041784	0.0411338	0.454916
n_04358	J. frigida	0.00048017	0.0053339	0.0430328	-0.450903
n_05600	A. spinosissima	7e-05	0.040156	NA	-0.99316
n_34418	A. spinosissima	0.00010576	0.047633	NA	0.991591
n_05689	A. spinosissima	0.00011399	0.047633	NA	-0.99127
