## Supplementary material for "Convergent and divergent responses of the rhizosphere chemistry and bacterial communities to a stress gradient in the Atacama Desert": Table S8

### Sheet: Table S8
Table S8. Comparison of prediction scores using either SP features (i.e. features detected in plant and soil) or SP + S (i.e. features detected in soil only) significant features. Tukey's test (P < 0.05). The average R² represents the average of the 50 models performed for a given modelling condition.
Modelling conditions	Equation developed on:	Predicted samples	Average R²	Tukey's group (P < 0.05)
A. imbricata SP features (54 features)	A. imbricata 2021	A. imbricata 2021	0.975905	a
A. imbricata SP+S features (58 features)	A. imbricata 2021	A. imbricata 2021	0.979166	a
A. imbricata SP features (54 features)	A. imbricata 2021	Soil open areas 2021	0.00258894	b
A. imbricata SP+S features (58 features)	A. imbricata 2021	Soil open areas 2021	0.00115902	b
Modelling conditions	Equation developed on	Predicted samples	Average R²	Tukey's group (P < 0.05)
J. frigida SP features (216 features)	J. frigida 2021	J. frigida 2021	0.791964	a
J. frigida SP+S features (243 features)	J. frigida 2021	J. frigida 2021	0.790656	a
J. frigida SP features (216 features)	J. frigida 2021	J. frigida 2019	0.83232	a
J. frigida SP+S features (243 features)	J. frigida 2021	J. frigida 2019	0.795546	a
J. frigida SP features (216 features)	J. frigida 2021	Soil open areas 2021	0.61416	b
J. frigida SP+S features (243 features)	J. frigida 2021	Soil open areas 2021	0.643385	b
