## Supplementary material for "Convergent and divergent responses of the rhizosphere chemistry and bacterial communities to a stress gradient in the Atacama Desert": Table S9

### Sheet: Table S9
Table S9. Annotation of the best metabolic markers from A. imbricata or J. frigida. S/N: signal to noise ratio, ND: not determined
Var_ID	Species	RT (min)	m/z	MS/MS	S/N	Adduct type	Putative chemical formula	Δppm	Putative compound	Chebi ID	MSI level	Sub-pathways	Biochemical pathways	Metabolisms
n_17707	A. imbricata	1.419	419.14	True	19.08	[M-H]-	C21H24O9	0	Gnetifolin E	ND	MSI 3	Stilbenes	Phenolics	Secondary metabolism
n_39604	A. imbricata	1.03	842.79	False	218.54	[M-H]-	ND	ND	ND	ND	ND	ND	ND	ND
n_17375	A. imbricata	7.953	415.197	True	13.72	[M-H]-	C20H32O9	0	[(6Z)-8-Hydroxy-7-methyl-3-methylene-6-octenyl]2-O,6-O-diacetyl-beta-D-glucopyranoside	ND	MSI 3	Terpene glycosides	Terpenes	Secondary metabolism
n_26156	A. imbricata	1.38	507.156	True	109.55	[M-H]-	C24H28O12	10	Scutellarioside II	167794	MSI 2	Cinnamic acids and derivatives	Cinnamic acids	Secondary metabolism
n_26157	A. imbricata	1.302	507.157	True	61.61	[M-H]-	C24H28O12	10	Specioside	181647	MSI 3	Cinnamic acids and derivatives	Cinnamic acids	Secondary metabolism
n_07741	A. imbricata	1.414	297.083	True	32.81	[M-H]-	C17H14O5	18	2'-Methoxyformonetin	182092	MSI 4	Flavonoids	Phenolics	Secondary metabolism
n_37372	A. imbricata	0.998	750.805	False	719.44	[M-H]-	ND	ND	ND	ND	ND	ND	ND	ND
n_04203	A. imbricata	1.081	242.943	True	807.93	[M-H]-	ND	ND	ND	ND	ND	ND	ND	ND
n_25375	A. imbricata	1.328	499.152	True	79.76	[M-H]-	C22H28O13	11	5-Methylcoumarin-4-cellobioside	ND	MSI 3	Coumarins and derivatives	Coumarins	Secondary metabolism
n_20411	A. imbricata	1.41	447.135	True	58.09	[M-H]-	C22H24O10	11	Sakuranin	81054	MSI 3	Flavonoids	Phenolics	Secondary metabolism
n_06595	A. imbricata	1.492	282.083	True	57.79	[M-H]-	C10H13N5O5	4	Guanosine	16750	MSI 2	Purine nucleosides	Purine nucleosides	Other
n_04227	A. imbricata	1.498	243.062	True	27.88	[M-H]-	C9H12N2O6	3	uridine	16704	MSI 2	Pyrimidine nucleosides	Pyrimidine nucleosides	Other
n_27111	A. imbricata	6.652	519.246	True	23.96	[M-H]-	C24H40O12	3	Premnaionoside	ND	MSI 3	Fatty Acyls	Lipids	Primary metabolism
n_19151	A. imbricata	1.088	434.855	False	114.02	[M-H]-	ND	ND	ND	ND	ND	ND	ND	ND
n_22158	A. imbricata	1.506	464.178	True	53.8	[M-H]-	ND	ND	ND	ND	ND	ND	ND	ND
n_13772	A. imbricata	11.191	373.201	False	28.54	[M-H]-	C22H30O5	2	(+)-(8S,8'R)-4-hydroxy-3,3',4',5'-tetramethoxylignan	68162	MSI 4	Lignans	Phenolics	Secondary metabolism
n_07434	A. imbricata	4.425	293.108	True	626.7	[M-H]-	C15H18O6	15	7-Methoxy-6-(1,2,3-trihydroxy-3-methylbutyl)chromen-2-one	ND	MSI 3	Coumarins and derivatives	Coumarins	Secondary metabolism
n_21893	A. imbricata	6.745	461.24	True	14.29	[M-H]-	C22H38O10	4	Linalool-3-Rutinoside	ND	MSI 3	Fatty Acyls	Lipids	Primary metabolism
n_17556	A. imbricata	6.944	417.213	True	21.42	[M-H]-	C20H34O9	1	Maryal	ND	MSI 4	Mono and polysaccharides and derivatives	Carbohydrates	Primary metabolism
n_30304	A. imbricata	1.32	570.168	True	138.53	[M+FA-H]-	ND	ND	ND	ND	ND	ND	ND	ND
n_07177	A. imbricata	9.827	289.145	True	292.79	[M-H]-	C17H22O4	2	Tulipinolide	9776	MSI 3	Terpene lactones	Terpenes	Secondary metabolism
n_14721	A. imbricata	10.26	385.223	True	23.41	[M-H]-	C20H34O7	1	2-[5-[2-[2-[5-(2-hydroxypropyl)oxolan-2-yl]propanoyloxy]propyl]oxolan-2-yl]propanoic acid	ND	MSI 3	Organic acids and derivatives	Carbohydrates	Primary metabolism
n_12068	A. imbricata	8.948	351.181	True	59.8	[M-H]-	ND	ND	ND	ND	ND	ND	ND	ND
n_11072	A. imbricata	1.506	339.092	False	11.37	[M-H]-	C12H20O11	5	3-ketosucrose	17429	MSI 4	Mono and polysaccharides and derivatives	Carbohydrates	Primary metabolism
n_39603	A. imbricata	1.113	842.786	False	437.16	[M-H]-	ND	ND	ND	ND	ND	ND	ND	ND
n_11900	A. imbricata	7.07	349.149	False	22.56	[M-H]-	ND	ND	ND	ND	ND	ND	ND	ND
n_02937	A. imbricata	4.401	211.061	True	22.37	[M-H]-	C10H12O5	4	Methyl syringate	45820	MSI 3	Benzenoids	Benzenes	Secondary metabolism
n_04341	A. imbricata	2.082	245.043	True	92.15	[M-H]-	C13H10O5	10	Isopimpinellin	28853	MSI 4	Coumarins and derivatives	Coumarins	Secondary metabolism
n_09006	A. imbricata	8.222	312.124	True	841.66	[M-H]-	C18H19NO4	1	N-feruloyltyramine	17818	MSI 3	Tyramines	N-related compounds	Secondary metabolism
n_12832	A. imbricata	11.294	361.201	False	13.9	[M-H]-	C21H30O5	3	Ludongnin H	70387	MSI 4	Terpene lactones	Terpenes	Secondary metabolism
n_13443	A. imbricata	6.542	369.191	False	12.9	[M-H]-	ND	ND	ND	ND	ND	ND	ND	ND
n_20666	A. imbricata	5.831	449.201	True	39.96	[M-H]-	C27H30O6	9	15,16-epoxy-8alpha-(benzoyloxy)methyl-2-oxocleroda-3,13(16),14-trien-18-oic acid, (rel)-	67870	MSI 3	Diterpenoids	Terpenes	Secondary metabolism
n_07443	A. imbricata	4.4	293.123	True	672.1	[M-H]-	C12H22O8	5	(3R)-3-(beta-D-Glucopyranosyloxy)butanoic acid ethyl ester	ND	MSI 3	Fatty Acyls	Lipids	Primary metabolism
n_20221	A. imbricata	1.485	445.184	True	75.89	[M-H]-	C24H30O8	7	Yangambin	10088	MSI 4	Lignans	Phenolics	Secondary metabolism
n_24042	A. imbricata	1.056	484.872	True	347.82	[M-H]-	ND	ND	ND	ND	ND	ND	ND	ND
n_00926	A. imbricata	1.219	146.046	True	428.26	[M-H]-	C5H9NO4	3	L-Glutamic acid	16015	MSI 2	Glutamine and derivatives	Amino acids	Primary metabolism
n_26352	A. imbricata	1.487	509.196	True	60.52	[M+FA-H]-	ND	ND	ND	ND	ND	ND	ND	ND
n_23037	A. imbricata	6.801	473.167	False	24.2	[M+FA-H]-	ND	ND	ND	ND	ND	ND	ND	ND
n_16962	A. imbricata	2.45	411.106	True	18.84	[M-H]-	C22H20O8	7	Podophyllotoxone	8281	MSI 4	Lignans	Phenolics	Secondary metabolism
n_01170	A. imbricata	1.352	157.037	True	138.52	[M-H]-	C4H6N4O3	1	Allantoin	15676	MSI 2	Purine nucleosides	Purine nucleosides	Other
n_02282	A. imbricata	1.344	195.051	True	1158.91	[M-H]-	C6H12O7	1	D-gluconic acid	33198	MSI 2	Organic acids and derivatives	Carbohydrates	Primary metabolism
n_14316	A. imbricata	0.959	380.912	False	75.36	[M+Cl]-	ND	ND	ND	ND	ND	ND	ND	ND
n_14090	A. imbricata	10.806	377.197	True	31	[M-H]-	C21H30O6	1	Humulinone	175859	MSI 4	Monoterpenoids	Terpenes	Secondary metabolism
n_03644	A. imbricata	1.319	228.055	False	67.04	[M+FA-H]-	ND	ND	ND	ND	ND	ND	ND	ND
n_01515	A. imbricata	1.318	168.034	True	133.88	[M-H]-	ND	ND	ND	ND	ND	ND	ND	ND
n_00474	A. imbricata	1.24	124.007	False	59.69	[M-H]-	C2H7NO3S	2	Taurine	15891	MSI 4	Sulfonic acids and derivatives	S-related compounds	Secondary metabolism
n_00897	A. imbricata	7.642	145.03	False	27.64	[M-H]-	C9H6O2	1	Coumarin	28794	MSI 4	Coumarins and derivatives	Coumarins	Secondary metabolism
n_03946	A. imbricata	1.471	237.062	False	21.64	[M-H]-	ND	ND	ND	ND	ND	ND	ND	ND
n_04913	A. imbricata	11.344	255.067	True	22.93	[M-H]-	C15H12O4	1	7,8-dihydroxyflavanone	65787	MSI 2	Flavonoids	Phenolics	Secondary metabolism
n_00334	A. imbricata	1.873	117.019	True	13.58	[M-H]-	C4H6O4	4	Succinic acid	15741	MSI 2	Organic acids and derivatives	Carbohydrates	Primary metabolism
n_00726	A. imbricata	5.627	135.045	True	60.38	[M-H]-	C8H8O2	6	Phenyl acetate	8082	MSI 2	Benzenoids	Benzenes	Secondary metabolism
n_05479	A. imbricata	1.028	264.934	True	246.63	[M-H]-	ND	ND	ND	ND	ND	ND	ND	ND
n_10619	A. imbricata	1.044	332.922	True	287.8	[M-H]-	ND	ND	ND	ND	ND	ND	ND	ND
n_28593	A. imbricata	9.946	541.267	True	33.12	[M+FA-H]-	ND	ND	ND	ND	ND	ND	ND	ND
n_09637	A. imbricata	0.912	319.89	True	88.93	[M+FA-H]-	ND	ND	ND	ND	ND	ND	ND	ND
n_16013	A. imbricata	1.047	400.908	True	287.57	[M-H]-	ND	ND	ND	ND	ND	ND	ND	ND
n_01347	A. imbricata	1.264	163.061	False	25.13	[M-H]-	C6H12O5	5	(+)-quercitol	27371	MSI 4	Polyols	Carbohydrates	Primary metabolism
n_31754	A. imbricata	0.992	598.854	False	1182.38	[M+Cl]-	ND	ND	ND	ND	ND	ND	ND	ND
n_20734	A. imbricata	0.898	449.845	True	131.86	[M+FA-H]-	ND	ND	ND	ND	ND	ND	ND	ND
n_09096	A. imbricata	12.285	313.079	True	84.49	[M-H]-	ND	ND	ND	ND	ND	ND	ND	ND
n_31045	A. spinosissima	9.167	583.219	True	56.69	[M-H]-	C31H36O11	1	Buddlenol E	86593	MSI 3	Lignans	Phenolics	Secondary metabolism
n_28096	A. spinosissima	13.534	533.383	True	19.79	[M-H]-	ND	ND	ND	ND	ND	ND	ND	ND
n_12062	A. spinosissima	4.566	351.167	True	34.97	[M-H]-	C15H28O9	3	α-L-Rhap2,3Me2-(1→2)-α-L-Rhap3Me	59470	MSI 3	Mono and polysaccharides and derivatives	Carbohydrates	Primary metabolism
n_21854	A. spinosissima	5.377	461.164	True	18.37	[M-H]-	ND	ND	ND	ND	ND	ND	ND	ND
n_24834	A. spinosissima	12.583	491.372	True	42.46	[M-H]-	C30H52O5	5	Polacandrin	66768	MSI 4	Terpene glycosides	Prenol lipids	Secondary metabolism
n_06595	J. frigida	1.492	282.083	True	57.79	[M-H]-	C10H13N5O5	4	Guanosine	16750	MSI 2	Purine nucleosides	Purine nucleosides	Other
n_13772	J. frigida	11.191	373.201	False	28.54	[M-H]-	C22H30O5	2	(+)-(8S,8'R)-4-hydroxy-3,3',4',5'-tetramethoxylignan	68162	MSI 4	Lignans	Phenolics	Secondary metabolism
n_24834	J. frigida	12.583	491.372	True	42.46	[M-H]-	C30H52O5	5	Polacandrin	66768	MSI 4	Terpene glycosides	Terpenes	Secondary metabolism
n_09637	J. frigida	0.912	319.89	True	88.93	[M+FA-H]-	ND	ND	ND	ND	ND	ND	ND	ND
n_06649	J. frigida	8.347	283.061	True	68.73	[M-H]-	C16H12O5	1	Oroxylin A	61668	MSI 2	Flavonoids	Phenolics	Secondary metabolism
n_10857	J. frigida	10.354	335.223	True	172.33	[M-H]-	C20H32O4	0	15(S)-HPETE	15628	MSI 4	Fatty Acyls	Lipids	Primary metabolism
n_17036	J. frigida	7.428	411.201	True	37.2	[M-H]-	C21H32O8	4	(3S,4aR,5S,8R)-8-hydroxy-4a,5-dimethyl-3-((E)-1-((2R,3R,4S,5S,6R)-3,4,5-trihydroxy-6-(hydroxymethyl)tetrahydro-2H-pyran-2-yloxy)prop-1-en-2-yl)-4,4a,5,6,7,8-hexahydronaphthalen-2(3H)-one	69891	MSI 4	Terpene glycosides	Terpenes	Secondary metabolism
n_14069	J. frigida	6.734	377.181	True	24.19	[M-H]-	ND	ND	ND	ND	ND	ND	ND	ND
n_34066	J. frigida	6.37	653.172	True	93.61	[M-H]-	C29H34O17	1	5-[(4-O-beta-D-Glucopyranosyl-beta-D-glucopyranosyl)oxy]-4',7-dihydroxy-3',5'-dimethoxyflavone	ND	MSI 3	Flavonoids	Phenolics	Secondary metabolism
n_37575	J. frigida	4.962	757.186	False	13.59	[M-H]-	ND	ND	ND	ND	ND	ND	ND	ND
n_39369	J. frigida	10.381	827.257	True	17.84	[M-H]-	ND	ND	ND	ND	ND	ND	ND	ND
n_27081	J. frigida	5.206	519.186	True	31.94	[M-H]-	C26H32O11	3	(-)-Pinoresinol glucoside	81162	MSI 3	Lignans	Phenolics	Secondary metabolism
n_09860	J. frigida	3.38	323.134	True	34.74	[M-H]-	ND	ND	ND	ND	ND	ND	ND	ND
n_04874	J. frigida	9.987	255.03	True	68.2	[M-H]-	C14H8O5	2	Purpurin	8645	MSI 2	Benzenoids	Benzenes	Secondary metabolism
n_12507	J. frigida	11.743	357.206	True	43.36	[M-H]-	C22H30O4	3	Myrsinoic acid B	66427	MSI 2	Benzenoids	Benzenes	Secondary metabolism
n_28196	J. frigida	5.06	535.205	True	17.74	[M+FA-H]-	ND	ND	ND	ND	ND	ND	ND	ND
n_14372	J. frigida	1.285	381.122	False	15.2	[M-H2O-H]-	ND	ND	ND	ND	ND	ND	ND	ND
n_09884	J. frigida	10.172	323.185	True	125.21	[M-H]-	ND	ND	ND	ND	ND	ND	ND	ND
n_23439	J. frigida	4.589	477.16	True	18.39	[M-H]-	C20H30O13	5	Scroside D	66442	MSI 3	Mono and polysaccharides and derivatives	Carbohydrates	Primary metabolism
n_28087	J. frigida	12.303	533.345	True	12.83	[M-H]-	ND	ND	ND	ND	ND	ND	ND	ND
n_17947	J. frigida	7.334	421.208	True	29.87	[M-H]-	C19H34O10	2	(2R,3S,4S,5R,6R)-2-[[(2R,3R,4R)-3,4-dihydroxy-4-(hydroxymethyl)oxolan-2-yl]oxymethyl]-6-[(3R)-oct-1-en-3-yl]oxyoxane-3,4,5-triol	ND	MSI 3	Fatty Acyls	Lipids	Primary metabolism
n_13743	J. frigida	1.381	373.134	False	14.93	[M+FA-H]-	ND	ND	ND	ND	ND	ND	ND	ND
n_21471	J. frigida	7.267	457.245	True	19.67	[M-H]-	ND	ND	ND	ND	ND	ND	ND	ND
n_37134	J. frigida	5.045	741.227	True	45.33	[M-H]-	ND	ND	ND	ND	ND	ND	ND	ND
n_09309	J. frigida	10.536	315.18	False	25.25	[M-H]-	ND	ND	ND	ND	ND	ND	ND	ND
n_18459	J. frigida	2.991	427.146	True	12.35	[M-H]-	C16H28O13	0	4-[(2R,3S,5S)-3,4-dihydroxy-6-(hydroxymethyl)-5-[(2S,5R)-3,4,5-trihydroxy-6-(hydroxymethyl)oxan-2-yl]oxyoxan-2-yl]oxybutanoic acid	ND	MSI 3	Saccharolipids	Lipids	Primary metabolism
n_09488	J. frigida	12.145	317.212	True	89.62	[M-H]-	C20H30O3	1	18-HEPE	72802	MSI 2	Fatty Acyls	Lipids	Primary metabolism
n_16313	J. frigida	11.476	403.25	True	13.92	[M-H]-	C24H36O5	3	7α,12α-dihydroxy-3-oxochol-4-en-24-oic acid	49269	MSI 3	Steroids and derivatives	Lipids	Primary metabolism
n_08857	J. frigida	1.768	310.952	True	25.04	[M-H]-	ND	ND	ND	ND	ND	ND	ND	ND
n_29763	J. frigida	11.738	561.143	True	49.87	[M-H]-	C30H26O11	4	fisetinidol-(4α,8)-catechin	68334	MSI 3	Flavonoids	Phenolics	Secondary metabolism
n_15929	J. frigida	3.24	399.152	False	20.23	[M+FA-H]-	ND	ND	ND	ND	ND	ND	ND	ND
n_30059	J. frigida	5.161	565.25	True	24.98	[M+FA-H]-	ND	ND	ND	ND	ND	ND	ND	ND
n_40212	J. frigida	1.044	908.765	False	311.24	[M-H]-	ND	ND	ND	ND	ND	ND	ND	ND
n_14113	J. frigida	11.941	377.234	True	69.66	[M-H]-	C22H34O5	1	Eriocasin E	70361	MSI 3	Diterpenoids	Terpenes	Secondary metabolism
n_30853	J. frigida	4.964	579.268	True	18.88	[M+FA-H]-	ND	ND	ND	ND	ND	ND	ND	ND
n_02094	J. frigida	4.348	190.054	True	77.04	[M-H]-	C7H13NO3S	5	N-acetyl-D-methionine	85210	MSI 2	Methionine and derivatives	Amino acids	Primary metabolism
n_34510	J. frigida	10.922	663.373	True	17.95	[M-H]-	C36H56O11	2	3beta-(beta-D-Glucopyranuronosyloxy)-2alpha,23-dihydroxyurs-12-ene-28-oic acid	ND	MSI 4	Terpene glycosides	Terpenes	Secondary metabolism
n_06425	J. frigida	1.222	279.156	False	11.17	[M-H]-	ND	ND	ND	ND	ND	ND	ND	ND
n_16245	J. frigida	8.726	403.139	True	21.07	[M-H]-	C21H24O8	3	Mallotophenone	6657	MSI 4	Benzenoids	Benzenes	Secondary metabolism
n_13079	J. frigida	1.552	365.071	True	15.27	[M-H]-	ND	ND	ND	ND	ND	ND	ND	ND
n_34083	J. frigida	6.394	653.208	True	22.83	[M-H]-	C30H38O16	1	Dermochrysone 8-gentiobioside	ND	MSI 3	Mono and polysaccharides and derivatives	Carbohydrates	Primary metabolism
n_28084	J. frigida	12.373	533.345	False	12.27	[M-H]-	C31H50O7	7	methyl 4,23,29-trihydroxy-3,4-seco-olean-12-en-3-oate-28-oic acid	69364	MSI 4	Steroids and derivatives	Lipids	Primary metabolism
n_02726	J. frigida	3.059	206.05	True	60.44	[M+FA-H]-	ND	ND	ND	ND	ND	ND	ND	ND
n_10760	J. frigida	11.269	334.209	False	732.33	[M-H]-	ND	ND	ND	ND	ND	ND	ND	ND
n_26054	J. frigida	10.824	505.352	True	21.35	[M-H]-	C30H50O6	4	Combretanone B	69996	MSI 4	Triterpenoids	Terpenes	Secondary metabolism
n_12920	J. frigida	5.566	363.11	False	35.72	[M-H]-	C18H20O8	3	(+)-(7S,8S)-guaiacylglycerol-β-vanillic acid ether	67649	MSI 4	Lignans	Phenolics	Secondary metabolism
n_01607	J. frigida	2.571	173.009	True	147.78	[M-H]-	C6H6O6	1	Aconitic acid	22211	MSI 2	Organic acids and derivatives	Carbohydrates	Primary metabolism
n_08493	J. frigida	10.62	305.211	True	100.72	[M-H]-	C15H14O7	ND	Epigallocatechin	42255	MSI 2	Flavonoids	Phenolics	Secondary metabolism
n_12087	J. frigida	8.815	351.218	True	78.2	[M-H]-	C20H32O5	1	Lipoxin A4	6498	MSI 3	Fatty Acyls	Lipids	Primary metabolism
n_26797	J. frigida	13.213	515.335	True	21.82	[M-H]-	C31H48O6	6	Meliastatin 3	70527	MSI 4	Triterpenoids	Terpenes	Secondary metabolism
n_05208	J. frigida	12.365	259.206	True	94.52	[M-H]-	C18H28O	2	15,16-Dinor-8(17),11E-labdadien-13-one	ND	MSI 4	Sesquiterpenoids	Terpenes	Secondary metabolism
n_10866	J. frigida	10.197	335.223	False	10.84	[M-H]-	C20H32O4	2	8(R)-HPETE	15629	MSI 4	Fatty Acyls	Lipids	Primary metabolism
n_06444	J. frigida	10.898	279.197	True	22.77	[M-H]-	C18H32O2	ND	Linoleic acid	17351	MSI 3	Fatty Acyls	Lipids	Primary metabolism
n_27993	J. frigida	3.402	533.15	True	16.97	[M-H]-	C29H26O10	8	Cercosporin	3556	MSI 4	Benzenoids	Benzenes	Secondary metabolism
n_28082	J. frigida	12.146	533.342	False	14.21	[M+FA-H]-	ND	ND	ND	ND	ND	ND	ND	ND
n_17693	J. frigida	3.396	419.119	True	14.7	[M-H]-	C17H24O12	3	Secogalioside	9074	MSI 3	Mono and polysaccharides and derivatives	Carbohydrates	Primary metabolism
n_03772	J. frigida	7.332	231.088	True	69.07	[M-H]-	ND	ND	ND	ND	ND	ND	ND	ND
n_27049	J. frigida	12.414	519.134	True	71.3	[M-H]-	ND	ND	ND	ND	ND	ND	ND	ND
n_12089	J. frigida	9.044	351.218	True	93.26	[M-H]-	C20H32O5	2	Lipoxin A4	6498	MSI 3	Fatty Acyls	Lipids	Primary metabolism
n_06072	J. frigida	12.859	273.222	True	116.64	[M-H]-	C19H30O	3	Ruilopeziol	ND	MSI 4	Diterpenoids	Terpenes	Secondary metabolism
n_19641	J. frigida	9.031	439.233	True	28.72	[M-H]-	ND	ND	ND	ND	ND	ND	ND	ND
n_15654	J. frigida	8.759	395.207	True	29.36	[M-H]-	C21H32O7	3	(3S,4aR,5S)-4a,5-dimethyl-3-((E)-1-((2R,3R,4S,5S,6R)-3,4,5-trihydroxy-6-(hydroxymethyl)tetrahydro-2H-pyran-2-yloxy)prop-1-en-2-yl)-4,4a,5,6,7,8-hexahydronaphthalen-2(3H)-one	69890	MSI 3	Terpene glycosides	Terpenes	Secondary metabolism
n_37584	J. frigida	6.241	757.255	True	40.21	[M-H]-	ND	ND	ND	ND	ND	ND	ND	ND
n_10868	J. frigida	11.287	335.223	True	28.78	[M-H]-	C20H32O4	2	15(S)-HPETE	15628	MSI 3	Fatty Acyls	Lipids	Primary metabolism
n_15491	J. frigida	8.429	393.229	True	23.77	[M-H]-	ND	ND	ND	ND	ND	ND	ND	ND
n_06563	J. frigida	9.072	281.176	True	80.06	[M+FA-H]-	ND	ND	ND	ND	ND	ND	ND	ND
n_07644	J. frigida	15.95	295.264	True	20.88	[M-H]-	C19H36O2	1	methyl oleate	27542	MSI 4	Fatty Acyls	Lipids	Primary metabolism
n_19640	J. frigida	8.31	439.233	True	22.19	[M-H2O-H]-	ND	ND	ND	ND	ND	ND	ND	ND
n_21288	J. frigida	7.414	455.228	True	17.57	[M+FA-H]-	ND	ND	ND	ND	ND	ND	ND	ND
n_36761	J. frigida	8.142	729.203	True	22.57	[M+Cl]-	ND	ND	ND	ND	ND	ND	ND	ND
n_39212	J. frigida	4.965	821.192	False	18.15	[M-H]-	ND	ND	ND	ND	ND	ND	ND	ND
n_07840	J. frigida	3.277	298.177	True	64.41	[M-H]-	ND	ND	ND	ND	ND	ND	ND	ND
n_10874	J. frigida	11.371	335.226	False	43.11	[M-H]-	C20H32O4	9	12(S)-HPETE	15626	MSI 4	Fatty Acyls	Lipids	Primary metabolism
n_19824	J. frigida	7.926	441.248	True	17.15	[M-H]-	ND	ND	ND	ND	ND	ND	ND	ND
n_34992	J. frigida	5.412	677.131	False	15.12	[M+FA-H]-	ND	ND	ND	ND	ND	ND	ND	ND
n_07428	J. frigida	7.651	293.103	False	11.27	[M-H]-	C15H18O6	3	Tutin	9783	MSI 4	Sesquiterpenoids	Terpenes	Secondary metabolism
n_19635	J. frigida	7.842	439.232	True	16.11	[M-H]-	ND	ND	ND	ND	ND	ND	ND	ND
n_17424	J. frigida	13.371	415.284	True	92.59	[M-H]-	ND	ND	ND	ND	ND	ND	ND	ND
n_21309	J. frigida	13.655	455.318	True	24.65	[M-H]-	C29H44O4	3	Aglaiabbreviatin B	70263	MSI 4	Triterpenoids	Terpenes	Secondary metabolism
n_11720	J. frigida	7.531	347.078	True	51.42	[M-H]-	C17H16O8	2	1,2,3,4-Tetrahydro-alpha,7-dihydroxy-beta-(hydroxymethyl)-9-methoxy-3,4-dioxocyclopenta[c][1]benzopyran-6-propanal	82582	MSI 3	Coumarins and derivatives	Coumarins	Secondary metabolism
n_11229	J. frigida	4.619	341.089	True	58.01	[M-H]-	C15H18O9	3	1-caffeoyl-β-D-glucose	614	MSI 3	Cinnamic acids and derivatives	Cinnamic acids	Secondary metabolism
n_01611	J. frigida	1.536	173.009	True	29.16	[M-H]-	C6H6O6	3	Aconitic acid	22211	MSI 2	Organic acids and derivatives	Carbohydrates	Primary metabolism
n_32392	J. frigida	5.087	613.214	False	19.65	[M-H]-	ND	ND	ND	ND	ND	ND	ND	ND
n_30675	J. frigida	10.99	577.138	True	67.57	[M-H]-	C30H26O12	6	Procyanidin B1	75633	MSI 3	Flavonoids	Phenolics	Secondary metabolism
n_30677	J. frigida	11.065	577.138	True	25.58	[M-H]-	C30H26O12	5	Procyanidin B1	75633	MSI 2	Flavonoids	Phenolics	Secondary metabolism
n_23015	J. frigida	1.451	473.15	True	37.04	[M-H]-	C17H30O15	5	α-L-Araf-(1→3)-β-D-Galp-(1→6)-D-Galp	61773	MSI 3	Mono and polysaccharides and derivatives	Carbohydrates	Primary metabolism
n_25654	J. frigida	9.906	501.32	True	39.17	[M-H]-	C30H46O6	4	Medicagenic acid	167977	MSI 2	Triterpenoids	Terpenes	Secondary metabolism
n_17230	J. frigida	7.598	413.217	True	36.12	[M-H2O-H]-	ND	ND	ND	ND	ND	ND	ND	ND
n_18689	J. frigida	6.806	429.219	True	21.22	[M-H]-	C21H34O9	13	1,4,9-trimethyl-14-[(2S,3R,4S,5S,6R)-3,4,5-trihydroxy-6-(hydroxymethyl)oxan-2-yl]oxy-6,13-dioxatricyclo[8.4.0.03,7]tetradecan-5-one	ND	MSI 3	Mono and polysaccharides and derivatives	Carbohydrates	Primary metabolism
n_17033	J. frigida	7.687	411.201	True	47.15	[M-H]-	C21H32O8	5	(3S,4aR,5R,6S)-6-hydroxy-4a,5-dimethyl-3-((E)-1-((2R,3R,4S,5S,6R)-3,4,5-trihydroxy-6-(hydroxymethyl)tetrahydro-2H-pyran-2-yloxy)prop-1-en-2-yl)-4,4a,5,6,7,8-hexahydronaphthalen-2(3H)-one	69892	MSI 4	Terpene glycosides	Terpenes	Secondary metabolism
n_21315	J. frigida	15.958	455.352	True	24.71	[M-H]-	C30H48O3	2	Ursolic acid	9908	MSI 2	Triterpenoids	Terpenes	Secondary metabolism
n_19451	J. frigida	4.601	437.204	True	19.89	[M-H]-	ND	ND	ND	ND	ND	ND	ND	ND
n_25641	J. frigida	10.691	501.319	True	14.34	[M-H]-	C30H46O6	5	Medicagenic acid	167977	MSI 3	Triterpenoids	Terpenes	Secondary metabolism
n_17422	J. frigida	12.844	415.283	True	20.82	[M-H]-	C26H40O4	6	Methandriol dipropionate	34835	MSI 4	Steroids and derivatives	Lipids	Primary metabolism
n_22068	J. frigida	4.623	463.182	False	16.4	[M+FA-H]-	ND	ND	ND	ND	ND	ND	ND	ND
n_08179	J. frigida	9.816	301.202	True	23.7	[M-H]-	ND	ND	ND	ND	ND	ND	ND	ND
n_17794	J. frigida	11.3	419.28	True	29.5	[M-H]-	C25H40O5	3	Aplysinoplide C	65420	MSI 4	Terpene lactones	Terpenes	Secondary metabolism
n_20029	J. frigida	12.509	443.281	True	19.78	[M-H]-	C27H40O5	0	scalarin	59361	MSI 3	Sesquiterpenoids	Terpenes	Secondary metabolism
n_40398	J. frigida	9.152	939.456	True	14.8	[M-H2O-H]-	ND	ND	ND	ND	ND	ND	ND	ND
n_25642	J. frigida	10.538	501.319	True	16.66	[M-H]-	C30H46O6	5	Medicagenic acid	167977	MSI 3	Triterpenoids	Terpenes	Secondary metabolism
n_25136	J. frigida	10.244	495.224	True	69.41	[M-H]-	C25H36O10	1	Glaucarubin	5370	MSI 4	Triterpenoids	Terpenes	Secondary metabolism
n_18531	J. frigida	13.263	427.286	True	15.36	[M-H]-	ND	ND	ND	ND	ND	ND	ND	ND
n_38796	J. frigida	6.794	801.258	True	28.34	[M-H]-	ND	ND	ND	ND	ND	ND	ND	ND
n_18898	J. frigida	12.536	431.265	False	27.66	[M-H]-	ND	ND	ND	ND	ND	ND	ND	ND
n_20030	J. frigida	12.585	443.281	True	14.08	[M-H]-	C27H40O5	1	scalarin	59361	MSI 4	Sesquiterpenoids	Terpenes	Secondary metabolism
n_10648	J. frigida	8.386	333.062	True	72.95	[M-H]-	C16H14O8	0	5,5'-Dehydrodivanillate	81693	MSI 4	Benzenoids	Benzenes	Secondary metabolism
n_33097	J. frigida	1.219	630.391	False	23.44	[M-H]-	ND	ND	ND	ND	ND	ND	ND	ND
n_17576	J. frigida	10.621	417.228	False	13.26	[M-H]-	ND	ND	ND	ND	ND	ND	ND	ND
n_10440	J. frigida	3.455	330.204	True	29.56	[M-H]-	ND	ND	ND	ND	ND	ND	ND	ND
n_07127	J. frigida	1.508	289.068	True	19.64	[M-H]-	C15H14O6	16	catechin	23053	MSI 4	Flavonoids	Phenolics	Secondary metabolism
n_24771	J. frigida	4.942	491.213	False	19.19	[M-H]-	ND	ND	ND	ND	ND	ND	ND	ND
n_28134	J. frigida	7.149	535.11	True	35.39	[M-H]-	C24H24O14	0	3-[[2-(3,4-Dihydroxyphenyl)-4-oxo-3-[3,4,5-trihydroxy-6-(hydroxymethyl)oxan-2-yl]oxy-2,3-dihydrochromen-7-yl]oxy]-3-oxopropanoic acid	ND	MSI 3	Flavonoids	Phenolics	Secondary metabolism
n_28090	J. frigida	13.006	533.346	True	15.5	[M-H]-	C31H50O7	5	methyl 4,23,29-trihydroxy-3,4-seco-olean-12-en-3-oate-28-oic acid	69364	MSI 4	Steroids and derivatives	Lipids	Primary metabolism
n_33108	J. frigida	10.776	631.069	True	22.93	[M-H]-	ND	ND	ND	ND	ND	ND	ND	ND
n_09988	J. frigida	9.079	325.165	True	110.43	[M-H]-	C17H26O6	3	2-(2,10-Dimethyl-4,8-dioxoundecan-6-ylidene)butanedioic acid	ND	MSI 3	Fatty Acyls	Lipids	Primary metabolism
n_27924	J. frigida	12.635	531.331	False	13.42	[M-H]-	ND	ND	ND	ND	ND	ND	ND	ND
n_20031	J. frigida	12.142	443.281	True	10.17	[M-H]-	ND	ND	ND	ND	ND	ND	ND	ND
n_33111	J. frigida	6.941	631.095	False	42.76	[M-H]-	ND	ND	ND	ND	ND	ND	ND	ND
n_23992	J. frigida	12.524	483.309	True	19.63	[M+Cl]-	ND	ND	ND	ND	ND	ND	ND	ND
n_05951	J. frigida	13.062	271.207	True	141.62	[M-H]-	ND	ND	ND	ND	ND	ND	ND	ND
n_09631	J. frigida	12.547	319.228	True	48.04	[M-H]-	C20H32O3	1	11,12-EET	ND	MSI 2	Fatty Acyls	Lipids	Primary metabolism
n_26802	J. frigida	12.928	515.341	False	17.72	[M-H]-	C31H48O6	4	Phytolaccinic acid	168218	MSI 4	Triterpenoids	Terpenes	Secondary metabolism
n_09629	J. frigida	12.239	319.228	True	95.78	[M-H]-	C20H32O3	1	20-HETE	34306	MSI 4	Fatty Acyls	Lipids	Primary metabolism
n_12748	J. frigida	6.668	361.056	True	21.98	[M-H]-	ND	ND	ND	ND	ND	ND	ND	ND
n_00103	J. frigida	8.321	93.0345	True	109.8	[M-H]-	C6H6O	1	phenol	15882	MSI 4	Phenolic acids	Phenolics	Secondary metabolism
n_32859	J. frigida	5.928	625.089	False	73.86	[M-H]-	ND	ND	ND	ND	ND	ND	ND	ND
n_23461	J. frigida	10.993	477.212	True	91.89	[M-H]-	C25H34O9	1	Simalikalactone D	66486	MSI 3	Terpene lactones	Terpenes	Secondary metabolism
n_23464	J. frigida	11.06	477.213	True	94.91	[M-H]-	C25H34O9	1	Castelanone	3460	MSI 4	Terpene lactones	Terpenes	Secondary metabolism
n_17782	J. frigida	11.104	419.244	True	10.51	[M-H]-	C24H36O6	1	Cadiyenol	65538	MSI 4	Fatty Acyls	Lipids	Primary metabolism
n_25453	J. frigida	11.556	499.305	True	42.15	[M-H]-	C30H44O6	5	11-Deoxocucurbitacin I	712	MSI 4	Triterpenoids	Terpenes	Secondary metabolism
n_23996	J. frigida	12.303	483.309	True	11.98	[M-H]-	C30H44O5	6	Propapyriogenin A2	8484	MSI 4	Triterpenoids	Terpenes	Secondary metabolism
n_20278	J. frigida	12.341	445.296	True	11.2	[M-H]-	ND	ND	ND	ND	ND	ND	ND	ND
n_40034	J. frigida	5.114	881.193	True	24.5	[M-H]-	ND	ND	ND	ND	ND	ND	ND	ND
n_25850	J. frigida	11.208	503.337	True	20.44	[M-H]-	C30H48O6	3	Madecassic acid	73058	MSI 3	Triterpenoids	Terpenes	Secondary metabolism
n_18392	J. frigida	0.925	426.904	False	69.53	[M-H]-	ND	ND	ND	ND	ND	ND	ND	ND
n_07342	J. frigida	12.369	291.196	True	64	[M-H]-	C18H28O3	4	(15Z)-12-oxophyto-10,15-dienoic acid	15560	MSI 3	Fatty Acyls	Lipids	Primary metabolism
n_14105	J. frigida	11.79	377.234	True	135.41	[M-H]-	C22H34O5	1	1,9-dideoxyforskolin	50295	MSI 4	Triterpenoids	Terpenes	Secondary metabolism
n_10715	J. frigida	12.746	333.207	True	100.76	[M-H]-	C20H30O4	1	Leukotriene B5	88493	MSI 3	Fatty Acyls	Lipids	Primary metabolism
n_24896	J. frigida	10.16	493.114	True	25.63	[M-H]-	C26H22O10	1	5''-methoxyhydnocarpin-D	69451	MSI 3	Flavonoids	Phenolics	Secondary metabolism
n_25639	J. frigida	12.356	501.319	True	11.68	[M-H]-	C30H46O6	7	Medicagenic acid	167977	MSI 3	Triterpenoids	Terpenes	Secondary metabolism
n_21284	J. frigida	9.345	455.227	True	44.88	[M+FA-H]-	ND	ND	ND	ND	ND	ND	ND	ND
n_10859	J. frigida	10.496	335.223	True	164.01	[M-H]-	C20H32O4	1	8,15-DiHETE	88456	MSI 2	Fatty Acyls	Lipids	Primary metabolism
n_20283	J. frigida	12.897	445.296	True	32.61	[M-H]-	ND	ND	ND	ND	ND	ND	ND	ND
n_00789	J. frigida	8.318	137.025	True	185.58	[M-H]-	C7H6O3	2	Salicylic acid	16914	MSI 2	Salicylic acid and derivatives	Hormones	Other
n_24623	J. frigida	13.125	489.356	True	21.52	[M-H]-	C30H50O5	7	combretanone A	69995	MSI 3	Triterpenoids	Terpenes	Secondary metabolism
n_15062	J. frigida	10.409	389.196	False	18.03	[M-H]-	ND	ND	ND	ND	ND	ND	ND	ND
n_22097	J. frigida	9.492	463.233	False	11.05	[M-H]-	ND	ND	ND	ND	ND	ND	ND	ND
n_25657	J. frigida	11.473	501.324	True	17.44	[M-H]-	C30H46O6	3	rel-2α,3α,23-trihydroxy-19-oxo-18,19-seco-urs-11,13(18)-dien-28-oic acid	67909	MSI 3	Steroids and derivatives	Lipids	Primary metabolism
n_20286	J. frigida	12.724	445.297	True	18.39	[M-H]-	C27H42O5	1	23-acetoxy-12-O-deacetyl-12-epi-deoxoscalarin	68043	MSI 4	Sesquiterpenoids	Terpenes	Secondary metabolism
n_02263	J. frigida	6.545	195.03	True	16.12	[M-H]-	C9H8O5	4	3,4-methylenedioxymandelic acid	65054	MSI 3	Benzenoids	Benzenes	Secondary metabolism
n_17750	J. frigida	11.787	419.206	True	131.48	[M-H]-	ND	ND	ND	ND	ND	ND	ND	ND
n_17382	J. frigida	12.404	415.211	True	78.92	[M-H]-	C24H32O6	4	methylprednisolone acetate	6889	MSI 3	Steroids and derivatives	Lipids	Primary metabolism
n_17566	J. frigida	11.536	417.227	True	65.87	[M-H]-	C24H34O6	5	(−)-(12E,2S,3S,4R,5R,6R,9S,11S,15R)-3,15-diacetoxy-5,6-epoxylathyr-12-en-14-one	67687	MSI 3	Diterpenoids	Terpenes	Secondary metabolism
n_08484	J. frigida	11.455	305.176	True	30.9	[M+FA-H]-	ND	ND	ND	ND	ND	ND	ND	ND
n_16294	J. frigida	12.463	403.211	True	46.22	[M-H]-	ND	ND	ND	ND	ND	ND	ND	ND
n_40715	J. frigida	6.628	1129.3	True	332.59	[M-H]-	ND	ND	ND	ND	ND	ND	ND	ND
n_25867	J. frigida	12.992	503.338	True	10.16	[M-H]-	C30H48O6	1	weigelic acid	66321	MSI 4	Triterpenoids	Terpenes	Secondary metabolism
n_25852	J. frigida	11.373	503.337	True	38.86	[M-H]-	C30H48O6	3	19α-hydroxyasiatic acid	67915	MSI 4	Triterpenoids	Terpenes	Secondary metabolism
n_23997	J. frigida	12.672	483.309	False	11.59	[M-H]-	ND	ND	ND	ND	ND	ND	ND	ND
n_25135	J. frigida	10.084	495.224	True	53.41	[M-H]-	C25H36O10	1	Glaucarubin	5370	MSI 3	Terpene lactones	Terpenes	Secondary metabolism
n_20441	J. frigida	9.764	447.203	True	24.59	[M-H]-	C24H32O8	0	17β-estradiol 17-glucosiduronic acid	791	MSI 3	Steroids and derivatives	Lipids	Primary metabolism
n_12098	J. frigida	9.925	351.218	True	47.72	[M-H]-	C20H32O5	1	lipoxin A4	6498	MSI 2	Fatty Acyls	Lipids	Primary metabolism
n_25658	J. frigida	12.085	501.324	True	15.72	[M-H]-	C30H46O6	3	16α-hydroxygypsogenic acid	71529	MSI 3	Triterpenoids	Terpenes	Secondary metabolism
n_39053	J. frigida	4.786	811.159	False	32.52	[M-H]-	ND	ND	ND	ND	ND	ND	ND	ND
n_24217	J. frigida	11.009	485.329	True	32.48	[M-H]-	C30H46O5	2	2-hydroxyrubiarbonone E	69506	MSI 3	Triterpenoids	Terpenes	Secondary metabolism
n_25759	J. frigida	12.463	503.139	True	57.3	[M-H]-	C28H24O9	7	lignin cw compound-253	86786	MSI 3	Lignans	Phenolics	Secondary metabolism
n_25655	J. frigida	11.064	501.32	True	27.46	[M-H]-	C30H46O6	5	Medicagenic acid	167977	MSI 3	Triterpenoids	Terpenes	Secondary metabolism
n_11947	J. frigida	9.932	349.202	True	97.78	[M-H]-	C20H30O5	2	5S-Hydroperoxy-18R-HEPE	81562	MSI 3	Fatty Acyls	Lipids	Primary metabolism
n_13771	J. frigida	11.248	373.201	False	34.79	[M-H]-	ND	ND	ND	ND	ND	ND	ND	ND
n_24201	J. frigida	12.448	485.324	True	13.08	[M-H]-	C30H46O5	7	geumonoid	65959	MSI 3	Sesquiterpenoids	Terpenes	Secondary metabolism
n_22873	J. frigida	12.662	471.31	False	18.13	[M-H]-	ND	ND	ND	ND	ND	ND	ND	ND
n_12687	J. frigida	12.465	359.222	True	194.62	[M+FA-H]-	ND	ND	ND	ND	ND	ND	ND	ND
n_07192	J. frigida	11.925	289.18	True	141.42	[M-H]-	C18H26O3	3	15,16-bisnor-13-oxo-8(17),11Elabdadien-19-oic acid	69973	MSI 3	Sesquiterpenoids	Terpenes	Secondary metabolism
n_10716	J. frigida	11.425	333.207	True	230.23	[M-H]-	C20H30O4	1	leukotriene B5	88493	MSI 2	Fatty Acyls	Lipids	Primary metabolism
n_07979	J. frigida	12.464	299.201	True	33.2	[M-H]-	C20H28O2	3	dehydroabietic acid	29571	MSI 2	Diterpenoids	Terpenes	Secondary metabolism
n_21482	J. frigida	12.524	457.295	True	13.83	[M-H]-	ND	ND	ND	ND	ND	ND	ND	ND
n_20280	J. frigida	12.192	445.296	True	18.02	[M-H]-	ND	ND	ND	ND	ND	ND	ND	ND
n_17568	J. frigida	12.759	417.227	True	549.54	[M-H]-	C24H34O6	4	11beta,17,21-Trihydroxy-2alpha-methylpregn-4-ene-3,20-dione 21-acetate	79804	MSI 3	Steroids and derivatives	Lipids	Primary metabolism
n_17380	J. frigida	11.554	415.211	True	86.62	[M-H]-	ND	ND	ND	ND	ND	ND	ND	ND
n_20281	J. frigida	11.734	445.296	True	26.73	[M-H]-	ND	ND	ND	ND	ND	ND	ND	ND
n_21920	J. frigida	12.338	461.291	True	20.35	[M-H]-	ND	ND	ND	ND	ND	ND	ND	ND
n_21881	J. frigida	11.742	461.219	True	42.12	[M-H]-	C25H34O8	0	6-dehydrotestosterone 17-glucosiduronic acid	32709	MSI 3	Steroids and derivatives	Lipids	Primary metabolism
n_10557	J. frigida	12.044	331.19	True	336.7	[M-H]-	C20H28O4	8	5-[2-(furan-3-yl)ethyl]-8-hydroxy-5,6,8a-trimethyl-3,4,4a,6,7,8-hexahydronaphthalene-1-carboxylic acid	181045	MSI 2	Diterpenoids	Terpenes	Secondary metabolism
n_20682	J. frigida	9.518	449.217	True	57.26	[M-H]-	C24H34O8	4	ajugalide C	69882	MSI 3	Organic acids and derivatives	Carbohydrates	Primary metabolism
n_24622	J. frigida	12.472	489.356	True	41.64	[M-H]-	C30H50O5	7	rubiarbonol F	69524	MSI 3	Triterpenoids	Terpenes	Secondary metabolism
n_10865	J. frigida	10.095	335.223	False	55.11	[M-H]-	ND	ND	ND	ND	ND	ND	ND	ND
n_10711	J. frigida	12.627	333.207	True	161.75	[M-H]-	C20H30O4	1	12-HPEPE	78909	MSI 4	Fatty Acyls	Lipids	Primary metabolism
n_10712	J. frigida	10.799	333.207	True	83.13	[M-H]-	C20H30O4	1	12-HPEPE	78909	MSI 4	Fatty Acyls	Lipids	Primary metabolism
n_24202	J. frigida	11.502	485.324	True	92.12	[M-H]-	ND	ND	ND	ND	ND	ND	ND	ND
n_11937	J. frigida	10.639	349.202	True	65.42	[M-H]-	C20H30O5	3	rel-(−)-(1S,4S,7S,10R)-1,4,7-trihydroxycembra-2E,8-(19),11Z-trien-20,10-olide	68872	MSI 3	Terpene lactones	Terpenes	Secondary metabolism
n_20676	J. frigida	10.925	449.216	True	86.81	[M-H]-	C24H34O8	5	ajugalide C	69882	MSI 3	Organic acids and derivatives	Carbohydrates	Primary metabolism
n_17956	J. frigida	9.135	421.222	True	39.89	[M-H]-	C23H34O7	3	Picrasin C	8203	MSI 3	Triterpenoids	Terpenes	Secondary metabolism
n_25854	J. frigida	12.554	503.337	True	19.92	[M-H]-	C30H48O6	2	11α-hydroxyasiatic acid	68380	MSI 3	Triterpenoids	Terpenes	Secondary metabolism
n_24210	J. frigida	11.624	485.325	True	25.68	[M-H]-	ND	ND	ND	ND	ND	ND	ND	ND
n_11950	J. frigida	11.253	349.202	True	43.75	[M-H]-	C20H30O5	2	5S-Hydroperoxy-18R-HEPE	81562	MSI 3	Fatty Acyls	Lipids	Primary metabolism
n_11928	J. frigida	11.105	349.201	True	121.99	[M-H]-	C20H30O5	4	15-oxolipoxin A4	63992	MSI 3	Fatty Acyls	Lipids	Primary metabolism
n_10718	J. frigida	11.548	333.208	True	559.13	[M-H]-	C20H30O4	0	leukotriene B5	88493	MSI 2	Fatty Acyls	Lipids	Primary metabolism
n_05869	J. frigida	8.97	271.025	True	52.17	[M-H]-	C14H8O6	1	1,3,6,8-tetrahydroxyanthraquinone	68717	MSI 4	Benzenoids	Benzenes	Secondary metabolism
n_17563	J. frigida	11.746	417.227	True	131.9	[M-H]-	C24H34O6	5	21-acetoxy-11β,17-dihydroxy-6α-methylpregn-4-ene-3,20-dione	79777	MSI 3	Steroids and derivatives	Lipids	Primary metabolism
n_17570	J. frigida	12.421	417.227	True	30.44	[M-H]-	C24H34O6	4	11beta,17,21-Trihydroxy-2alpha-methylpregn-4-ene-3,20-dione 21-acetate	79804	MSI 3	Steroids and derivatives	Lipids	Primary metabolism
n_19460	J. frigida	11.214	437.218	True	55.22	[M+FA-H]-	ND	ND	ND	ND	ND	ND	ND	ND
n_09495	J. frigida	12.674	317.212	True	178.41	[M-H]-	C20H30O3	2	9-HEPE	89570	MSI 4	Fatty Acyls	Lipids	Primary metabolism
n_20679	J. frigida	9.811	449.217	True	47.61	[M+FA-H]-	ND	ND	ND	ND	ND	ND	ND	ND
n_19457	J. frigida	10.98	437.218	True	23.33	[M+FA-H]-	ND	ND	ND	ND	ND	ND	ND	ND
n_08167	J. frigida	12.276	301.179	True	43.06	[M-H]-	ND	ND	ND	ND	ND	ND	ND	ND
n_18143	J. frigida	11.469	423.238	True	50.88	[M-H]-	C23H36O7	4	pravastatin	63618	MSI 3	Organic acids and derivatives	Carbohydrates	Primary metabolism
n_10707	J. frigida	10.167	333.207	True	109.04	[M-H]-	ND	ND	ND	ND	ND	ND	ND	ND
n_10839	J. frigida	10.766	335.186	True	81.33	[M-H]-	C19H28O5	3	Smardaesidin G	69493	MSI 3	Benzenoids	Benzenes	Secondary metabolism
n_12093	J. frigida	10.191	351.218	True	67.36	[M-H]-	C20H32O5	2	20-hydroxy-leukotriene B4	15646	MSI 3	Fatty Acyls	Lipids	Primary metabolism
n_10844	J. frigida	10.959	335.186	False	58.38	[M-H2O-H]-	ND	ND	ND	ND	ND	ND	ND	ND
n_06957	J. frigida	8.933	287.02	True	35.25	[M-H]-	ND	ND	ND	ND	ND	ND	ND	ND
n_10710	J. frigida	11.284	333.207	True	609.97	[M-H]-	ND	ND	ND	ND	ND	ND	ND	ND
n_20448	J. frigida	10.301	447.203	True	43.5	[M-H]-	C24H32O8	1	17β-estradiol 3-glucosiduronic acid	36489	MSI 3	Steroids and derivatives	Lipids	Primary metabolism
n_06439	J. frigida	11.52	279.196	True	60.66	[M-H]-	ND	ND	ND	ND	ND	ND	ND	ND
n_25137	J. frigida	9.918	495.224	True	65.86	[M-H]-	ND	ND	ND	ND	ND	ND	ND	ND
n_07812	J. frigida	11.23	298.011	True	65.14	[M-H]-	ND	ND	ND	ND	ND	ND	ND	ND
n_03361	Soil markers	10.359	223.028	True	117.15	[M-H]-	ND	ND	ND	ND	ND	ND	ND	ND
n_04026	Soil markers	10.364	239.059	True	66.33	[M-H]-	ND	ND	ND	ND	ND	ND	ND	ND
n_02347	Soil markers	1.126	196.948	False	63.92	[M-H]-	ND	ND	ND	ND	ND	ND	ND	ND
n_00544	Soil markers	1.019	128.96	True	654.62	[M-H]-	ND	ND	ND	ND	ND	ND	ND	ND
n_16396	Soil markers	11.621	405.116	False	49.49	[M-H]-	C20H22O9	9	trans-astringin	2899	MSI 4	Stilbenes	Phenolics	Secondary metabolism
n_14929	Soil markers	11.631	388.078	True	131.73	[M-H]-	ND	ND	ND	ND	ND	ND	ND	ND
n_08315	Soil markers	12.531	303.195	True	193.5	[M-H]-	C19H28O3	7	15-norlabda-8(20),12E-diene-14-carboxaldehyde-19-oic acid	69972	MSI 3	Diterpenoids	Terpenes	Secondary metabolism
n_09490	Soil markers	12.386	317.212	True	127.59	[M-H]-	C20H30O3	4	12-oxo-ETE	34151	MSI 2	Fatty Acyls	Lipids	Primary metabolism
n_13819	Soil markers	10.057	374.063	True	114.34	[M-H]-	ND	ND	ND	ND	ND	ND	ND	ND
n_09476	Soil markers	12.115	317.176	True	67.68	[M-H]-	C19H26O4	1	(−)-(4S,5S,10R)-10,12,18-trihydroxy-7-oxo-20-norabieta-8,11,13-triene	70568	MSI 3	Diterpenoids	Terpenes	Secondary metabolism
n_10719	Soil markers	12.178	333.208	True	87.23	[M-H]-	C20H30O4	0	12-HPEPE	78909	MSI 3	Fatty Acyls	Lipids	Primary metabolism
n_05949	Soil markers	12.908	271.206	True	117.89	[M-H]-	ND	ND	ND	ND	ND	ND	ND	ND
n_08316	Soil markers	12.361	303.195	True	202.5	[M-H]-	ND	ND	ND	ND	ND	ND	ND	ND
n_09615	Soil markers	10.815	319.191	True	104.79	[M-H]-	C19H28O4	3	LSM-4394	93843	MSI 2	Lactones	Lactones	Secondary metabolism
n_09618	Soil markers	10.68	319.191	True	191.77	[M-H]-	C19H28O4	3	testolic acid	17525	MSI 4	Steroids and derivatives	Lipids	Primary metabolism
n_10727	Soil markers	12.38	333.208	False	21.47	[M-H]-	ND	ND	ND	ND	ND	ND	ND	ND
n_20445	Soil markers	9.404	447.203	True	73.3	[M-H]-	C24H32O8	0	17β-estradiol 3-glucosiduronic acid	36489	MSI 3	Steroids and derivatives	Lipids	Primary metabolism
n_02347	Soil markers	1.126	196.948	False	63.92	[M-H]-	ND	ND	ND	ND	ND	ND	ND	ND
n_13145	Soil markers	9.932	365.196	True	45.24	[M-H]-	C20H30O6	3	Chaparrolide	3579	MSI 3	Terpene lactones	Prenol lipids	Secondary metabolism
n_21966	Soil markers	0.992	462.88	True	232.22	[M-H]-	ND	ND	ND	ND	ND	ND	ND	ND
n_04227	Soil markers	1.498	243.062	True	27.88	[M-H]-	C9H12N2O6	3	uridine	16704	MSI 2	Pyrimidine nucleosides	Pyrimidine nucleosides	Other
n_25756	Soil markers	12.876	503.135	True	68.78	[M-H]-	C28H24O9	1	4-[3-Carboxy-4-[(4-ethyl-3-methylphenyl)methoxycarbonyl]benzoyl]-2-methoxycarbonylbenzoic acid	ND	MSI 4	Benzenoids	Benzenes	Secondary metabolism
n_37294	Soil markers	6.192	747.245	False	29.27	[M+Cl]-	ND	ND	ND	ND	ND	ND	ND	ND
n_18121	Soil markers	10.481	423.2	True	27.32	[M-H]-	ND	ND	ND	ND	ND	ND	ND	ND
n_07110	Soil markers	1.536	289.017	True	153.33	[M-H2O-H]-	ND	ND	ND	ND	ND	ND	ND	ND
n_10706	Soil markers	11.808	333.207	True	300.22	[M-H]-	C20H30O4	1	PGE2	ND	MSI 2	Fatty Acyls	Lipids	Primary metabolism
n_18077	Soil markers	11.81	423.144	False	26.53	[M-H]-	C24H24O7	3	8-C-Methylvelloquercetin 3,5,3'-trimethyl ether	187268	MSI 4	Flavonoids	Phenolics	Secondary metabolism
n_18918	Soil markers	11.689	431.338	True	42.98	[M-H]-	ND	ND	ND	ND	ND	ND	ND	ND
n_35993	Soil markers	6.904	705.11	False	31.15	[M-H]-	ND	ND	ND	ND	ND	ND	ND	ND
n_09614	Soil markers	11.233	319.191	True	68.07	[M-H]-	C19H28O4	4	LSM-4394	93843	MSI 2	Lactones	Lactones	Secondary metabolism
n_04358	Soil markers	9.526	245.081	True	120.59	[M-H]-	C14H14O4	5	decursinol	4354	MSI 3	Coumarins and derivatives	Coumarins	Secondary metabolism
n_05600	Soil markers	9.44	267.029	True	129.42	[M-H]-	C15H8O5	6	coumestrol	3908	MSI 2	Flavonoids	Phenolics	Secondary metabolism
n_34418	Soil markers	8.3	661.309	True	19.52	[M-2H]2-	ND	ND	ND	ND	ND	ND	ND	ND
n_05689	Soil markers	8.346	268.038	False	92.72	[M-H]-	C15H9O5	2	apigenin-7-olate	58470	MSI 4	Flavonoids	Phenolics	Secondary metabolism
