## Supplementary material for "Convergent and divergent responses of the rhizosphere chemistry and bacterial communities to a stress gradient in the Atacama Desert": Table S12

### Sheet: Table S12
Table S12. ko pathways underlying the top 1% predictive OTUs.
Pathway	Pathway_name	Total occurrence in top 1% predictive OTUs	Occurrence in OTUS negatively correlated with elevation	Occurrence in OTUS positively correlated with elevation
ko01230	Biosynthesis of amino acids	87	61	26
ko01200	Carbon metabolism	87	61	26
ko00230	Purine metabolism	87	61	26
ko00010	Glycolysis / Gluconeogenesis	87	61	26
ko00260	Glycine, serine and threonine metabolism	87	61	26
ko00620	Pyruvate metabolism	87	61	26
ko01210	2-Oxocarboxylic acid metabolism	87	61	26
ko00500	Starch and sucrose metabolism	87	61	26
ko00240	Pyrimidine metabolism	87	61	26
ko00270	Cysteine and methionine metabolism	87	61	26
ko00630	Glyoxylate and dicarboxylate metabolism	87	61	26
ko00520	Amino sugar and nucleotide sugar metabolism	87	61	26
ko00250	Alanine, aspartate and glutamate metabolism	87	61	26
ko00190	Oxidative phosphorylation	87	61	26
ko00680	Methane metabolism	87	61	26
ko00650	Butanoate metabolism	87	61	26
ko00020	Citrate cycle (TCA cycle)	87	61	26
ko00030	Pentose phosphate pathway	87	61	26
ko00051	Fructose and mannose metabolism	87	61	26
ko00360	Phenylalanine metabolism	87	61	26
ko00400	Phenylalanine, tyrosine and tryptophan biosynthesis	87	61	26
ko00720	Carbon fixation pathways in prokaryotes	87	61	26
ko01220	Degradation of aromatic compounds	87	61	26
ko00640	Propanoate metabolism	87	61	26
ko00760	Nicotinate and nicotinamide metabolism	87	61	26
ko00790	Folate biosynthesis	87	61	26
ko00860	Porphyrin metabolism	87	61	26
ko00350	Tyrosine metabolism	87	61	26
ko00920	Sulfur metabolism	87	61	26
ko00362	Benzoate degradation	87	61	26
ko00052	Galactose metabolism	87	61	26
ko00770	Pantothenate and CoA biosynthesis	87	61	26
ko00910	Nitrogen metabolism	87	61	26
ko00340	Histidine metabolism	87	61	26
ko00280	Valine, leucine and isoleucine degradation	87	61	26
ko00071	Lipid metabolism	87	61	26
ko00785	Lipoic acid metabolism	87	61	26
ko00670	One carbon pool by folate	87	61	26
ko00330	Arginine and proline metabolism	87	61	26
ko00710	Carbon fixation in photosynthetic organisms	87	61	26
ko00561	Glycerolipid metabolism	87	61	26
ko00300	Lysine biosynthesis	87	61	26
ko00900	Terpenoid backbone biosynthesis	87	61	26
ko01212	Fatty acid metabolism	87	61	26
ko00290	Valine, leucine and isoleucine biosynthesis	87	61	26
ko00562	Inositol phosphate metabolism	87	61	26
ko00380	Tryptophan metabolism	87	61	26
ko00410	beta-Alanine metabolism	87	61	26
ko00730	Thiamine metabolism	87	61	26
ko00130	Ubiquinone and other terpenoid-quinone biosynthesis	87	61	26
ko00480	Glutathione metabolism	87	61	26
ko00450	Selenocompound metabolism	87	61	26
ko00983	Drug metabolism - other enzymes	87	61	26
ko00740	Riboflavin metabolism	87	61	26
ko00564	Glycerophospholipid metabolism	87	61	26
ko00310	Lysine degradation	87	61	26
ko00521	Streptomycin biosynthesis	87	61	26
ko00040	Pentose and glucuronate interconversions	87	61	26
ko00195	Photosynthesis	87	61	26
ko00660	C5-Branched dibasic acid metabolism	87	61	26
ko00061	Fatty acid biosynthesis	87	61	26
ko00430	Taurine and hypotaurine metabolism	87	61	26
ko00750	Vitamin B6 metabolism	87	61	26
ko00460	Cyanoamino acid metabolism	87	61	26
ko00401	Novobiocin biosynthesis	87	61	26
ko00960	Tropane, piperidine and pyridine alkaloid biosynthesis	87	61	26
ko00780	Biotin metabolism	87	61	26
ko00053	Ascorbate and aldarate metabolism	87	61	26
ko00908	Zeatin biosynthesis	87	61	26
ko01051	Biosynthesis of ansamycins	87	61	26
ko01110	Biosynthesis of secondary metabolites	87	61	28
ko01120	Microbial metabolism in diverse environments	87	61	26
ko01240	Biosynthesis of cofactors	87	61	26
ko02010	ABC transporters	87	61	26
ko03010	Ribosome	87	61	26
ko02020	Two-component system	87	61	26
ko02024	Quorum sensing	87	61	26
ko01232	Nucleotide metabolism	87	61	26
ko02040	Flagellar assembly	87	61	26
ko01250	Biosynthesis of nucleotide sugars	87	61	26
ko00970	Aminoacyl-tRNA biosynthesis	87	61	26
ko00220	Arginine biosynthesis	87	61	26
ko03440	Homologous recombination	87	61	26
ko00550	Peptidoglycan biosynthesis	87	61	26
ko03060	Protein export	87	61	26
ko03030	DNA replication	87	61	26
ko03070	Bacterial secretion system	87	61	26
ko00541	O-Antigen nucleotide sugar biosynthesis	87	61	26
ko03430	Mismatch repair	87	61	26
ko03018	RNA degradation	87	61	26
ko03410	Base excision repair	87	61	26
ko04112	Cell cycle - Caulobacter	87	61	26
ko05230	Central carbon metabolism in cancer	87	61	26
ko03420	Nucleotide excision repair	87	61	26
ko04122	Sulfur relay system	87	61	26
ko04922	Glucagon signaling pathway	87	61	26
ko00261	Monobactam biosynthesis	87	61	26
ko04066	HIF-1 signaling pathway	87	61	26
ko00470	D-Amino acid metabolism	87	61	26
ko01502	Vancomycin resistance	87	61	26
ko02030	Bacterial chemotaxis	87	61	26
ko00552	Teichoic acid biosynthesis	87	61	26
ko04146	Peroxisome	87	61	26
ko05111	Biofilm formation - Vibrio cholerae	87	61	26
ko04212	Longevity regulating pathway - worm	87	61	26
ko03320	PPAR signaling pathway	87	61	26
ko05415	Diabetic cardiomyopathy	87	61	26
ko02026	Biofilm formation - Escherichia coli	87	61	26
ko05134	Legionellosis	87	61	26
ko00999	Biosynthesis of various plant secondary metabolites	87	61	26
ko01501	beta-Lactam resistance	87	61	26
ko01523	Antifolate resistance	87	61	26
ko02025	Biofilm formation - Pseudomonas aeruginosa	87	61	26
ko03020	RNA polymerase	87	61	26
ko04213	Longevity regulating pathway - multiple species	87	61	26
ko04626	Plant-pathogen interaction	87	61	26
ko04217	Necroptosis	87	61	26
ko05132	Salmonella infection	87	61	26
ko04931	Insulin resistance	87	61	26
ko04727	GABAergic synapse	87	61	26
ko05152	Tuberculosis	87	61	26
ko04016	MAPK signaling pathway - plant	87	61	26
ko04621	NOD-like receptor signaling pathway	87	61	26
ko05022	Pathways of neurodegeneration - multiple diseases	87	61	26
ko05417	Lipid and atherosclerosis	87	61	26
ko00966	Glucosinolate biosynthesis	87	61	26
ko01503	Cationic antimicrobial peptide (CAMP) resistance	87	61	26
ko05208	Chemical carcinogenesis - reactive oxygen species	87	61	26
ko05418	Fluid shear stress and atherosclerosis	87	61	26
ko04070	Phosphatidylinositol signaling system	87	61	26
ko05014	Amyotrophic lateral sclerosis	87	61	26
ko00333	Prodigiosin biosynthesis	87	61	26
ko04714	Thermogenesis	87	61	26
ko04920	Adipocytokine signaling pathway	87	61	26
ko03008	Ribosome biogenesis in eukaryotes	87	61	26
ko04724	Glutamatergic synapse	87	61	26
ko00543	Exopolysaccharide biosynthesis	87	61	26
ko05016	Huntington disease	87	61	26
ko04940	Type I diabetes mellitus	87	61	26
ko05010	Alzheimer disease	87	61	26
ko04934	Cushing syndrome	87	61	26
ko05211	Renal cell carcinoma	87	61	26
ko04216	Ferroptosis	87	61	26
ko04930	Type II diabetes mellitus	87	61	26
ko05205	Proteoglycans in cancer	87	61	26
ko05165	Human papillomavirus infection	87	61	26
ko05130	Pathogenic Escherichia coli infection	87	61	26
ko04975	Fat digestion and absorption	87	61	26
ko00998	Biosynthesis of various antibiotics	87	61	26
ko05203	Viral carcinogenesis	87	61	26
ko05200	Pathways in cancer	87	61	26
ko05012	Parkinson disease	87	61	26
ko01524	Platinum drug resistance	87	61	26
ko00627	Aminobenzoate degradation	85	59	26
ko01100	Metabolic pathways	85	61	24
ko04936	Alcoholic liver disease	85	61	24
ko04068	FoxO signaling pathway	85	61	24
ko04211	Longevity regulating pathway	85	61	24
ko00625	Chloroalkane and chloroalkene degradation	84	60	24
ko00643	Styrene degradation	84	61	23
ko00903	Limonene and pinene degradation	84	60	24
ko00524	Neomycin, kanamycin and gentamicin biosynthesis	84	58	26
ko00907	Pinene, camphor and geraniol degradation	84	60	24
ko04013	MAPK signaling pathway - fly	84	60	24
ko00981	Insect hormone biosynthesis	84	60	24
ko04978	Mineral absorption	84	59	25
ko00523	Polyketide sugar unit biosynthesis	83	58	25
ko00361	Chlorocyclohexane and chlorobenzene degradation	83	59	24
ko00531	Glycosaminoglycan degradation	83	59	24
ko04141	Protein processing in endoplasmic reticulum	83	57	26
ko00405	Phenazine biosynthesis	83	59	24
ko01055	Biosynthesis of vancomycin group antibiotics	82	57	25
ko00525	Acarbose and validamycin biosynthesis	82	57	25
ko00980	Metabolism of xenobiotics by cytochrome P450	81	60	21
ko00982	Drug metabolism - cytochrome P450	81	60	21
ko00626	Naphthalene degradation	80	59	21
ko00830	Retinol metabolism	80	59	21
ko00440	Phosphonate and phosphinate metabolism	80	56	24
ko00906	Carotenoid biosynthesis	79	55	24
ko02060	Phosphotransferase system (PTS)	79	57	22
ko04152	AMPK signaling pathway	79	54	25
ko05020	Prion disease	78	56	22
ko00930	Caprolactam degradation	77	57	20
ko04910	Insulin signaling pathway	77	53	24
ko04932	Non-alcoholic fatty liver disease	76	55	21
ko05207	Chemical carcinogenesis - receptor activation	76	56	20
ko00622	Xylene degradation	75	54	21
ko04260	Cardiac muscle contraction	73	53	20
ko05225	Hepatocellular carcinoma	73	53	20
ko00623	Toluene degradation	72	54	18
ko00364	Fluorobenzoate degradation	72	53	19
ko05204	Chemical carcinogenesis - DNA adducts	71	53	18
ko00592	alpha-Linolenic acid metabolism	66	49	17
ko00642	Ethylbenzene degradation	66	49	17
ko00510	N-Glycan biosynthesis	66	44	22
ko00946	Degradation of flavonoids	65	47	18
ko00332	Carbapenem biosynthesis	63	41	22
ko04919	Thyroid hormone signaling pathway	63	42	21
ko00311	Penicillin and cephalosporin biosynthesis	61	47	14
ko00950	Isoquinoline alkaloid biosynthesis	59	39	20
ko04918	Thyroid hormone synthesis	59	40	19
ko03450	Non-homologous end-joining	58	38	20
ko01040	Biosynthesis of unsaturated fatty acids	57	39	18
ko05142	Chagas disease	55	41	14
ko00624	Polycyclic aromatic hydrocarbon degradation	54	41	13
ko00540	Lipopolysaccharide biosynthesis	53	34	19
ko05131	Shigellosis	52	38	14
ko04214	Apoptosis - fly	51	34	17
ko00940	Phenylpropanoid biosynthesis	49	31	18
ko04917	Prolactin signaling pathway	49	34	15
ko04614	Renin-angiotensin system	49	35	14
ko04138	Autophagy - yeast	49	40	9
ko01053	Biosynthesis of siderophore group nonribosomal peptides	48	40	8
ko04113	Meiosis - yeast	48	32	16
ko05133	Pertussis	47	34	13
ko00121	Secondary bile acid biosynthesis	45	32	13
ko05120	Epithelial cell signaling in Helicobacter pylori infection	45	32	13
ko00571	Lipoarabinomannan (LAM) biosynthesis	45	34	11
ko04210	Apoptosis	45	33	12
ko04361	Axon regeneration	45	32	14
ko05146	Amoebiasis	44	34	10
ko00791	Atrazine degradation	43	31	12
ko05164	Influenza A	43	31	12
ko04215	Apoptosis - multiple species	43	31	12
ko05169	Epstein-Barr virus infection	43	31	12
ko05416	Viral myocarditis	43	31	12
ko05017	Spinocerebellar ataxia	43	31	12
ko04115	p53 signaling pathway	43	31	12
ko05160	Hepatitis C	43	31	12
ko05210	Colorectal cancer	43	31	12
ko05170	Human immunodeficiency virus 1 infection	43	31	12
ko05222	Small cell lung cancer	43	31	12
ko05167	Kaposi sarcoma-associated herpesvirus infection	43	31	12
ko05163	Human cytomegalovirus infection	43	31	12
ko05145	Toxoplasmosis	43	31	12
ko05161	Hepatitis B	43	31	12
ko05168	Herpes simplex virus 1 infection	43	31	12
ko05162	Measles	43	31	12
ko04011	MAPK signaling pathway - yeast	42	29	13
ko00572	Arabinogalactan biosynthesis - Mycobacterium	41	29	12
ko00542	O-Antigen repeat unit biosynthesis	41	29	12
ko05143	African trypanosomiasis	41	25	16
ko04151	PI3K-Akt signaling pathway	41	29	12
ko04964	Proximal tubule bicarbonate reclamation	40	24	16
ko05231	Choline metabolism in cancer	40	30	10
ko04072	Phospholipase D signaling pathway	40	30	10
ko05219	Bladder cancer	39	28	11
ko00621	Dioxin degradation	38	27	11
ko01054	Nonribosomal peptide structures	37	26	11
ko05206	MicroRNAs in cancer	37	25	12
ko04914	Progesterone-mediated oocyte maturation	37	25	12
ko04915	Estrogen signaling pathway	37	25	12
ko05215	Prostate cancer	37	25	12
ko04612	Antigen processing and presentation	37	25	12
ko04657	IL-17 signaling pathway	37	25	12
ko04659	Th17 cell differentiation	37	25	12
ko00600	Sphingolipid metabolism	36	21	15
ko05340	Primary immunodeficiency	32	26	6
ko00633	Nitrotoluene degradation	31	18	13
ko05034	Alcoholism	30	15	15
ko05031	Amphetamine addiction	30	15	15
ko04726	Serotonergic synapse	30	15	15
ko04728	Dopaminergic synapse	29	15	14
ko05030	Cocaine addiction	29	15	14
ko00590	Arachidonic acid metabolism	27	17	10
ko00603	Glycosphingolipid biosynthesis - globo and isoglobo series	27	15	12
ko00232	Caffeine metabolism	24	23	1
ko03250	Viral life cycle - HIV-1	24	19	5
ko00511	Other glycan degradation	23	15	8
ko00120	Primary bile acid biosynthesis	22	11	11
ko00965	Betalain biosynthesis	20	9	11
ko04142	Lysosome	20	13	7
ko05410	Hypertrophic cardiomyopathy	20	20	0
ko04924	Renin secretion	20	20	0
ko05171	Coronavirus disease - COVID-19	20	20	0
ko00604	Glycosphingolipid biosynthesis, ganglio series	18	12	6
ko00513	Various types of N-glycan biosynthesis	18	12	6
ko04974	Protein digestion and absorption	16	9	7
ko00565	Ether lipid metabolism	15	8	7
ko00404	Staurosporine biosynthesis	15	12	3
ko00591	Linoleic acid metabolism	14	11	3
ko00909	Sesquiterpenoid and triterpenoid biosynthesis	13	5	8
ko04973	Carbohydrate digestion and absorption	12	7	5
ko04972	Pancreatic secretion	12	7	5
ko04970	Salivary secretion	12	7	5
ko03050	Proteasome	11	7	4
ko00140	Steroid hormone biosynthesis	10	5	5
ko00901	Indole alkaloid biosynthesis	10	3	7
ko00984	Steroid degradation	10	3	7
ko04622	RIG-I-like receptor signaling pathway	10	8	2
ko00365	Furfural degradation	7	2	5
ko04024	cAMP signaling pathway	7	6	1
ko00945	Stilbenoid, diarylheptanoid and gingerol biosynthesis	6	3	3
ko00941	Flavonoid biosynthesis	6	3	3
ko05150	Staphylococcus aureus infection	6	6	0
ko00363	Bisphenol degradation	5	1	4
ko03022	Basal transcription factors	5	4	1
ko04723	Retrograde endocannabinoid signaling	5	3	2
ko04916	Melanogenesis	5	4	1
ko05322	Systemic lupus erythematosus	5	1	4
ko00100	Steroid biosynthesis	4	2	2
ko04022	cGMP-PKG signaling pathway	4	2	2
ko03040	Spliceosome	4	1	3
ko00997	Biosynthesis of various other secondary metabolites	3	0	3
ko04925	Aldosterone synthesis and secretion	3	2	1
ko04961	Endocrine and other factor-regulated calcium reabsorption	3	2	1
ko04971	Gastric acid secretion	3	2	1
ko04261	Adrenergic signaling in cardiomyocytes	3	2	1
ko04976	Bile secretion	3	2	1
ko04960	Aldosterone-regulated sodium reabsorption	3	2	1
ko04911	Insulin secretion	3	2	1
ko00996	Biosynthesis of various alkaloids	2	2	0
ko00253	Tetracycline biosynthesis	1	0	1
ko00944	Flavone and flavonol biosynthesis	1	1	0
ko04020	Calcium signaling pathway	1	0	1
ko05100	Bacterial invasion of epithelial cells	1	1	0
ko01056	Metabolism of terpenoids and polyketides	1	0	1
ko04071	Sphingolipid signaling pathway	1	0	1
