## Supplementary material for "Convergent and divergent responses of the rhizosphere chemistry and bacterial communities to a stress gradient in the Atacama Desert": Table S13

### Sheet: Table S13
Table S13. Place of the 105 predictive OTUs in the network of microbial interactions within the transect. Complete data can be found in the Table S5 from Mandakovic et al., 2023.
Node_ID	Vegetation belt	Degree	Negative degree	Positive degree	Abundance
2427929	Prepuna RSS	49	1	48	0.280201		In bold: defined as drivers (NetShift analysis).
857571	Prepuna RSS	36	0	36	0.148691		List of the 105 OTUs recovered in the co-occurrence networks (Table S5 Mandakovic et al., 2023).
833950	Prepuna RSS	34	0	34	0.280773		Relative abundance greater than 1%.
220124	Prepuna RSS	34	1	33	0.172825		Top 10 OTUs with the highest degree
1120050	Prepuna RSS	32	0	32	0.289588		Top 10 OTUs with the highest number of positive interactions
1035137	Prepuna RSS	30	0	30	0.852256		Top 10 OTUs with the highest number of negative interactions
832167	Prepuna RSS	30	1	29	0.392169
4469136	Prepuna RSS	28	0	28	0.307422
1119594	Prepuna RSS	35	8	27	0.192685
999808	Prepuna RSS	27	0	27	0.430844
1105521	Prepuna RSS	26	0	26	0.282316
90721	Prepuna RSS	31	7	24	0.148984
580190	Prepuna RSS	25	1	24	0.194125
2245716	Prepuna RSS	39	16	23	0.220896
1081764	Prepuna RSS	23	0	23	0.267193
1124363	Prepuna RSS	38	16	22	0.273249
1027418	Prepuna RSS	20	0	20	0.392592
165827	Prepuna RSS	19	0	19	0.365298
1107673	Prepuna RSS	28	15	13	1.72521
612375	Prepuna RSS	24	11	13	0.582743
377330	Prepuna RSS	18	9	9	0.472427
873423	Prepuna RSS	19	11	8	0.334393
1075509	Prepuna RSS	7	0	7	0.732264
136740	Prepuna RSS	27	21	6	0.380745
489431	Prepuna RSS	6	0	6	0.362989
1012997	Prepuna RSS	13	8	5	0.258092
1109255	Prepuna RSS	5	0	5	0.519585
4439846	Prepuna RSS	13	9	4	0.263987
897500	Prepuna RSS	10	6	4	0.215539
859197	Prepuna RSS	4	0	4	0.303738
571521	Prepuna RSS	5	2	3	0.146793
904045	Prepuna RSS	5	3	2	0.935592
352078	Prepuna RSS	3	1	2	0.961173
1048018	Prepuna RSS	3	1	2	0.481979
4380226	Prepuna RSS	10	9	1	0.283471
1107935	Prepuna RSS	1	0	1	1.52097
558279	Prepuna RSS	2	2	0	1.11881
1107935	Steppe RSS	31	7	24	0.193082
785264	Steppe RSS	32	11	21	1.54615
904045	Steppe RSS	29	11	18	1.80129
1107673	Steppe RSS	25	7	18	0.78146
998555	Steppe RSS	22	6	16	0.725711
873423	Steppe RSS	18	2	16	0.547502
544691	Steppe RSS	29	17	12	0.350747
806063	Steppe RSS	30	19	11	0.35419
1099115	Steppe RSS	29	18	11	0.316022
628385	Steppe RSS	17	6	11	0.285523
573643	Steppe RSS	9	2	7	0.182811
332788	Steppe RSS	7	1	6	0.311148
1108014	Steppe RSS	4	0	4	1.28783
1107762	Steppe RSS	1	0	1	0.434375
999357	Steppe RSS	1	0	1	0.568575
