## Supplementary material for "Convergent and divergent responses of the rhizosphere chemistry and bacterial communities to a stress gradient in the Atacama Desert": Table S14

### Sheet: Table S14
Table S14. Significant features in leaf samples from A. imbricata, A. spinosissima or J. frigida (P < 0.05, FDR correction). NS: not significant
FeatureID	Significant in soil samples	Significant in plant samples	P, FDR correction (Tukey's test, plant samples)
n_25375	A. imbricata	/	NS
n_06595	A. imbricata	/	NS
n_27111	A. imbricata	/	NS
n_19151	A. imbricata	/	NS
n_22158	A. imbricata	/	NS
n_21893	A. imbricata	/	NS
n_30304	A. imbricata	/	NS
n_07177	A. imbricata	/	NS
n_14721	A. imbricata	/	NS
n_12068	A. imbricata	/	NS
n_11072	A. imbricata	/	NS
n_39603	A. imbricata	/	NS
n_11900	A. imbricata	/	NS
n_02937	A. imbricata	/	NS
n_17375	A. imbricata	/	NS
n_09006	A. imbricata	/	NS
n_12832	A. imbricata	/	NS
n_20666	A. imbricata	/	NS
n_23037	A. imbricata	/	NS
n_16962	A. imbricata	/	NS
n_01170	A. imbricata	/	NS
n_02282	A. imbricata	/	NS
n_14316	A. imbricata	/	NS
n_37372	A. imbricata	/	NS
n_14090	A. imbricata	/	NS
n_00474	A. imbricata	/	NS
n_00897	A. imbricata	/	NS
n_04913	A. imbricata	/	NS
n_00334	A. imbricata	/	NS
n_00726	A. imbricata	/	NS
n_05479	A. imbricata	/	NS
n_28593	A. imbricata	/	NS
n_09637	A. imbricata	/	NS
n_16013	A. imbricata	/	NS
n_01347	A. imbricata	/	NS
n_31754	A. imbricata	/	NS
n_20734	A. imbricata	/	NS
n_17707	A. imbricata	/	NS
n_39604	A. imbricata	/	NS
n_07741	A. imbricata	/	NS
n_04203	A. imbricata	/	NS
n_04341	A. imbricata	A. spinosissima	0.00066719
n_20411	A. imbricata	A. spinosissima	0.00082594
n_03946	A. imbricata	A. spinosissima	0.0025969
n_04227	A. imbricata	A. spinosissima	0.0042317
n_17556	A. imbricata	A. spinosissima	0.0055312
n_03644	A. imbricata	A. spinosissima	0.0066196
n_13443	A. imbricata	A. spinosissima	0.0072598
n_00926	A. imbricata	A. spinosissima	0.0082203
n_26157	A. imbricata	A. spinosissima	0.0099961
n_26156	A. imbricata	A. spinosissima	0.010294
n_09096	A. imbricata	A. spinosissima	0.01124
n_13772	A. imbricata	J. frigida	0.0071373
n_24042	A. imbricata	J. frigida	0.01473
n_07443	A. imbricata	J. frigida	0.023091
n_07434	A. imbricata	J. frigida	0.024677
n_20221	A. imbricata	J. frigida	0.038858
n_10619	A. imbricata	J. frigida	0.041624
n_26352	A. imbricata	J. frigida	0.044689
n_01515	A. imbricata	J. frigida	0.047369
n_31045	A. spinosissima	/	NS
n_12062	A. spinosissima	/	NS
n_24834	A. spinosissima	A. spinosissima	2.21e-05
n_28096	A. spinosissima	A. spinosissima	0.00033384
n_21854	A. spinosissima	A. spinosissima	0.0087223
n_10857	J. frigida	/	NS
n_17036	J. frigida	/	NS
n_14069	J. frigida	/	NS
n_37575	J. frigida	/	NS
n_39369	J. frigida	/	NS
n_06595	J. frigida	/	NS
n_27081	J. frigida	/	NS
n_09860	J. frigida	/	NS
n_12507	J. frigida	/	NS
n_28196	J. frigida	/	NS
n_14372	J. frigida	/	NS
n_09884	J. frigida	/	NS
n_23439	J. frigida	/	NS
n_17947	J. frigida	/	NS
n_13743	J. frigida	/	NS
n_21471	J. frigida	/	NS
n_37134	J. frigida	/	NS
n_18459	J. frigida	/	NS
n_09488	J. frigida	/	NS
n_29763	J. frigida	/	NS
n_15929	J. frigida	/	NS
n_30059	J. frigida	/	NS
n_40212	J. frigida	/	NS
n_30853	J. frigida	/	NS
n_02094	J. frigida	/	NS
n_34510	J. frigida	/	NS
n_06425	J. frigida	/	NS
n_16245	J. frigida	/	NS
n_13079	J. frigida	/	NS
n_02726	J. frigida	/	NS
n_10760	J. frigida	/	NS
n_12920	J. frigida	/	NS
n_01607	J. frigida	/	NS
n_08493	J. frigida	/	NS
n_05208	J. frigida	/	NS
n_10866	J. frigida	/	NS
n_06444	J. frigida	/	NS
n_27993	J. frigida	/	NS
n_17693	J. frigida	/	NS
n_03772	J. frigida	/	NS
n_27049	J. frigida	/	NS
n_12089	J. frigida	/	NS
n_19641	J. frigida	/	NS
n_15654	J. frigida	/	NS
n_37584	J. frigida	/	NS
n_10868	J. frigida	/	NS
n_15491	J. frigida	/	NS
n_06563	J. frigida	/	NS
n_07644	J. frigida	/	NS
n_19640	J. frigida	/	NS
n_21288	J. frigida	/	NS
n_36761	J. frigida	/	NS
n_39212	J. frigida	/	NS
n_07840	J. frigida	/	NS
n_19824	J. frigida	/	NS
n_34992	J. frigida	/	NS
n_07428	J. frigida	/	NS
n_19635	J. frigida	/	NS
n_21309	J. frigida	/	NS
n_11720	J. frigida	/	NS
n_11229	J. frigida	/	NS
n_01611	J. frigida	/	NS
n_30675	J. frigida	/	NS
n_30677	J. frigida	/	NS
n_25654	J. frigida	/	NS
n_17230	J. frigida	/	NS
n_18689	J. frigida	/	NS
n_17033	J. frigida	/	NS
n_19451	J. frigida	/	NS
n_25641	J. frigida	/	NS
n_22068	J. frigida	/	NS
n_08179	J. frigida	/	NS
n_20029	J. frigida	/	NS
n_40398	J. frigida	/	NS
n_25642	J. frigida	/	NS
n_33097	J. frigida	/	NS
n_10440	J. frigida	/	NS
n_24771	J. frigida	/	NS
n_28134	J. frigida	/	NS
n_33108	J. frigida	/	NS
n_09988	J. frigida	/	NS
n_20031	J. frigida	/	NS
n_33111	J. frigida	/	NS
n_23992	J. frigida	/	NS
n_05951	J. frigida	/	NS
n_09631	J. frigida	/	NS
n_09629	J. frigida	/	NS
n_00103	J. frigida	/	NS
n_32859	J. frigida	/	NS
n_23461	J. frigida	/	NS
n_23464	J. frigida	/	NS
n_17782	J. frigida	/	NS
n_25453	J. frigida	/	NS
n_23996	J. frigida	/	NS
n_20278	J. frigida	/	NS
n_40034	J. frigida	/	NS
n_25850	J. frigida	/	NS
n_10715	J. frigida	/	NS
n_21284	J. frigida	/	NS
n_10859	J. frigida	/	NS
n_00789	J. frigida	/	NS
n_24623	J. frigida	/	NS
n_09637	J. frigida	/	NS
n_22097	J. frigida	/	NS
n_25657	J. frigida	/	NS
n_02263	J. frigida	/	NS
n_17750	J. frigida	/	NS
n_17382	J. frigida	/	NS
n_16294	J. frigida	/	NS
n_25867	J. frigida	/	NS
n_25852	J. frigida	/	NS
n_23997	J. frigida	/	NS
n_25135	J. frigida	/	NS
n_25658	J. frigida	/	NS
n_24217	J. frigida	/	NS
n_25759	J. frigida	/	NS
n_25655	J. frigida	/	NS
n_11947	J. frigida	/	NS
n_13771	J. frigida	/	NS
n_24201	J. frigida	/	NS
n_22873	J. frigida	/	NS
n_12687	J. frigida	/	NS
n_10716	J. frigida	/	NS
n_07979	J. frigida	/	NS
n_20280	J. frigida	/	NS
n_17568	J. frigida	/	NS
n_17380	J. frigida	/	NS
n_20281	J. frigida	/	NS
n_21881	J. frigida	/	NS
n_10557	J. frigida	/	NS
n_10865	J. frigida	/	NS
n_10711	J. frigida	/	NS
n_10712	J. frigida	/	NS
n_24210	J. frigida	/	NS
n_11928	J. frigida	/	NS
n_10718	J. frigida	/	NS
n_05869	J. frigida	/	NS
n_17563	J. frigida	/	NS
n_17570	J. frigida	/	NS
n_19460	J. frigida	/	NS
n_09495	J. frigida	/	NS
n_19457	J. frigida	/	NS
n_08167	J. frigida	/	NS
n_10707	J. frigida	/	NS
n_12093	J. frigida	/	NS
n_06957	J. frigida	/	NS
n_10710	J. frigida	/	NS
n_20448	J. frigida	/	NS
n_06439	J. frigida	/	NS
n_07812	J. frigida	/	NS
n_39053	J. frigida	A. imbricata	0.018892
n_18392	J. frigida	A. imbricata	0.028101
n_06072	J. frigida	A. spinosissima	1.67e-05
n_24834	J. frigida	A. spinosissima	2.21e-05
n_34083	J. frigida	A. spinosissima	4.47e-05
n_12087	J. frigida	A. spinosissima	5.52e-05
n_21315	J. frigida	A. spinosissima	7.89e-05
n_17794	J. frigida	A. spinosissima	0.00014934
n_21482	J. frigida	A. spinosissima	0.00022198
n_11937	J. frigida	A. spinosissima	0.00026152
n_10844	J. frigida	A. spinosissima	0.00027543
n_25854	J. frigida	A. spinosissima	0.00027723
n_17424	J. frigida	A. spinosissima	0.00028411
n_17422	J. frigida	A. spinosissima	0.00029295
n_12098	J. frigida	A. spinosissima	0.00029333
n_17956	J. frigida	A. spinosissima	0.00029387
n_07192	J. frigida	A. spinosissima	0.00033938
n_28090	J. frigida	A. spinosissima	0.00035253
n_24622	J. frigida	A. spinosissima	0.0003932
n_10839	J. frigida	A. spinosissima	0.00045637
n_28087	J. frigida	A. spinosissima	0.00048793
n_26802	J. frigida	A. spinosissima	0.00062382
n_20286	J. frigida	A. spinosissima	0.0010548
n_20676	J. frigida	A. spinosissima	0.0011576
n_04874	J. frigida	A. spinosissima	0.0011648
n_21920	J. frigida	A. spinosissima	0.0015928
n_14105	J. frigida	A. spinosissima	0.0016927
n_08857	J. frigida	A. spinosissima	0.0018082
n_28084	J. frigida	A. spinosissima	0.001854
n_10874	J. frigida	A. spinosissima	0.0019167
n_40715	J. frigida	A. spinosissima	0.0019619
n_26797	J. frigida	A. spinosissima	0.0020434
n_18531	J. frigida	A. spinosissima	0.0020613
n_27924	J. frigida	A. spinosissima	0.002176
n_20679	J. frigida	A. spinosissima	0.0026886
n_07342	J. frigida	A. spinosissima	0.002743
n_26054	J. frigida	A. spinosissima	0.0028364
n_17576	J. frigida	A. spinosissima	0.0030226
n_20283	J. frigida	A. spinosissima	0.0033653
n_20441	J. frigida	A. spinosissima	0.0034263
n_25639	J. frigida	A. spinosissima	0.0040085
n_08484	J. frigida	A. spinosissima	0.0047917
n_06649	J. frigida	A. spinosissima	0.0048585
n_14113	J. frigida	A. spinosissima	0.0049151
n_38796	J. frigida	A. spinosissima	0.0049253
n_12748	J. frigida	A. spinosissima	0.0049742
n_15062	J. frigida	A. spinosissima	0.005009
n_24202	J. frigida	A. spinosissima	0.0051577
n_20030	J. frigida	A. spinosissima	0.0053935
n_20682	J. frigida	A. spinosissima	0.0056502
n_18898	J. frigida	A. spinosissima	0.0056657
n_16313	J. frigida	A. spinosissima	0.0069458
n_28082	J. frigida	A. spinosissima	0.0070482
n_07127	J. frigida	A. spinosissima	0.0075618
n_10648	J. frigida	A. spinosissima	0.0082928
n_11950	J. frigida	A. spinosissima	0.0084851
n_25136	J. frigida	A. spinosissima	0.0094826
n_09309	J. frigida	A. spinosissima	0.0096276
n_17566	J. frigida	A. spinosissima	0.010185
n_25137	J. frigida	A. spinosissima	0.010567
n_18392	J. frigida	A. spinosissima	0.010764
n_18143	J. frigida	A. spinosissima	0.010843
n_34066	J. frigida	A. spinosissima	0.011513
n_13772	J. frigida	J. frigida	0.0071373
n_10648	J. frigida	J. frigida	0.023751
n_23015	J. frigida	J. frigida	0.024768
n_24896	J. frigida	J. frigida	0.029263
n_32392	J. frigida	J. frigida	0.032387
