## Supplementary material for "Convergent and divergent responses of the rhizosphere chemistry and bacterial communities to a stress gradient in the Atacama Desert": Table S15

### Sheet: Hoja1
Table S15. Complementary analysis of the response of soil markers in plants (P < 0.05, no FDR correction). NS: not significant
FeatureID	Significant in soil samples	Significant in plant samples	P (Tukey's test, plant samples)
n_00474	A. imbricata	/	NS
n_00726	A. imbricata	/	NS
n_00897	A. imbricata	/	NS
n_01170	A. imbricata	/	NS
n_01347	A. imbricata	/	NS
n_02282	A. imbricata	/	NS
n_02937	A. imbricata	/	NS
n_04913	A. imbricata	/	NS
n_06595	A. imbricata	/	NS
n_07177	A. imbricata	/	NS
n_07741	A. imbricata	/	NS
n_09006	A. imbricata	/	NS
n_11072	A. imbricata	/	NS
n_19151	A. imbricata	/	NS
n_20666	A. imbricata	/	NS
n_20734	A. imbricata	/	NS
n_23037	A. imbricata	/	NS
n_25375	A. imbricata	/	NS
n_27111	A. imbricata	/	NS
n_28593	A. imbricata	/	NS
n_39603	A. imbricata	/	NS
n_39604	A. imbricata	/	NS
n_00926	A. imbricata	A. imbricata	0.033785
n_01515	A. imbricata	A. imbricata	0.034864
n_04203	A. imbricata	A. imbricata	0.0051555
n_11900	A. imbricata	A. imbricata	0.002965
n_12068	A. imbricata	A. imbricata	0.0086758
n_14316	A. imbricata	A. imbricata	0.0010007
n_21893	A. imbricata	A. imbricata	0.039573
n_31754	A. imbricata	A. imbricata	0.00078571
n_37372	A. imbricata	A. imbricata	0.047007
n_00334	A. imbricata	A. spinosissima	0.026495
n_00926	A. imbricata	A. spinosissima	0.0082203
n_03644	A. imbricata	A. spinosissima	0.0066196
n_03946	A. imbricata	A. spinosissima	0.0025969
n_04227	A. imbricata	A. spinosissima	0.0042317
n_04341	A. imbricata	A. spinosissima	0.00066719
n_09096	A. imbricata	A. spinosissima	0.01124
n_09637	A. imbricata	A. spinosissima	0.030828
n_12068	A. imbricata	A. spinosissima	0.031999
n_12832	A. imbricata	A. spinosissima	0.036873
n_13443	A. imbricata	A. spinosissima	0.0072598
n_14090	A. imbricata	A. spinosissima	0.034257
n_17375	A. imbricata	A. spinosissima	0.021464
n_17556	A. imbricata	A. spinosissima	0.0055312
n_17707	A. imbricata	A. spinosissima	0.041746
n_20411	A. imbricata	A. spinosissima	0.00082594
n_26156	A. imbricata	A. spinosissima	0.010294
n_26157	A. imbricata	A. spinosissima	0.0099961
n_00334	A. imbricata	J. frigida	0.037497
n_01515	A. imbricata	J. frigida	0.0032229
n_03644	A. imbricata	J. frigida	0.018145
n_05479	A. imbricata	J. frigida	0.018368
n_07434	A. imbricata	J. frigida	0.00079623
n_07443	A. imbricata	J. frigida	0.000576
n_10619	A. imbricata	J. frigida	0.0024428
n_11900	A. imbricata	J. frigida	0.023761
n_13772	A. imbricata	J. frigida	3.93e-05
n_14721	A. imbricata	J. frigida	0.040008
n_16013	A. imbricata	J. frigida	0.015796
n_16962	A. imbricata	J. frigida	0.015313
n_20221	A. imbricata	J. frigida	0.0020985
n_22158	A. imbricata	J. frigida	0.01654
n_24042	A. imbricata	J. frigida	0.00021865
n_26352	A. imbricata	J. frigida	0.0027642
n_30304	A. imbricata	J. frigida	0.006224
n_12062	A. spinosissima	/	NS
n_21854	A. spinosissima	A. spinosissima	0.0087223
n_24834	A. spinosissima	A. spinosissima	2.21e-05
n_28096	A. spinosissima	A. spinosissima	0.00033384
n_31045	A. spinosissima	A. spinosissima	0.019828
n_24834	A. spinosissima	J. frigida	0.0082775
n_02094	J. frigida	/	NS
n_02263	J. frigida	/	NS
n_02726	J. frigida	/	NS
n_03772	J. frigida	/	NS
n_05208	J. frigida	/	NS
n_05951	J. frigida	/	NS
n_06425	J. frigida	/	NS
n_06439	J. frigida	/	NS
n_06444	J. frigida	/	NS
n_06563	J. frigida	/	NS
n_06595	J. frigida	/	NS
n_06957	J. frigida	/	NS
n_07428	J. frigida	/	NS
n_07812	J. frigida	/	NS
n_07979	J. frigida	/	NS
n_08167	J. frigida	/	NS
n_08493	J. frigida	/	NS
n_09488	J. frigida	/	NS
n_09629	J. frigida	/	NS
n_09631	J. frigida	/	NS
n_09884	J. frigida	/	NS
n_09988	J. frigida	/	NS
n_10557	J. frigida	/	NS
n_10711	J. frigida	/	NS
n_10715	J. frigida	/	NS
n_10716	J. frigida	/	NS
n_10718	J. frigida	/	NS
n_10760	J. frigida	/	NS
n_10859	J. frigida	/	NS
n_10866	J. frigida	/	NS
n_10868	J. frigida	/	NS
n_11720	J. frigida	/	NS
n_12089	J. frigida	/	NS
n_12093	J. frigida	/	NS
n_12507	J. frigida	/	NS
n_12687	J. frigida	/	NS
n_12920	J. frigida	/	NS
n_13079	J. frigida	/	NS
n_14069	J. frigida	/	NS
n_14372	J. frigida	/	NS
n_15491	J. frigida	/	NS
n_15929	J. frigida	/	NS
n_16245	J. frigida	/	NS
n_16294	J. frigida	/	NS
n_17230	J. frigida	/	NS
n_17380	J. frigida	/	NS
n_17382	J. frigida	/	NS
n_17563	J. frigida	/	NS
n_17750	J. frigida	/	NS
n_17947	J. frigida	/	NS
n_18459	J. frigida	/	NS
n_19460	J. frigida	/	NS
n_19635	J. frigida	/	NS
n_19641	J. frigida	/	NS
n_19824	J. frigida	/	NS
n_20031	J. frigida	/	NS
n_20281	J. frigida	/	NS
n_21284	J. frigida	/	NS
n_21471	J. frigida	/	NS
n_21881	J. frigida	/	NS
n_23461	J. frigida	/	NS
n_23464	J. frigida	/	NS
n_23992	J. frigida	/	NS
n_24771	J. frigida	/	NS
n_25641	J. frigida	/	NS
n_25654	J. frigida	/	NS
n_25655	J. frigida	/	NS
n_25657	J. frigida	/	NS
n_25759	J. frigida	/	NS
n_25852	J. frigida	/	NS
n_27049	J. frigida	/	NS
n_27081	J. frigida	/	NS
n_28196	J. frigida	/	NS
n_29763	J. frigida	/	NS
n_30059	J. frigida	/	NS
n_30675	J. frigida	/	NS
n_30677	J. frigida	/	NS
n_30853	J. frigida	/	NS
n_32859	J. frigida	/	NS
n_33108	J. frigida	/	NS
n_33111	J. frigida	/	NS
n_34510	J. frigida	/	NS
n_36761	J. frigida	/	NS
n_37134	J. frigida	/	NS
n_37575	J. frigida	/	NS
n_37584	J. frigida	/	NS
n_39369	J. frigida	/	NS
n_40034	J. frigida	/	NS
n_40212	J. frigida	/	NS
n_40398	J. frigida	/	NS
n_00103	J. frigida	A. imbricata	0.034522
n_00789	J. frigida	A. imbricata	0.029141
n_01607	J. frigida	A. imbricata	0.01249
n_07644	J. frigida	A. imbricata	0.031535
n_10710	J. frigida	A. imbricata	0.03592
n_11229	J. frigida	A. imbricata	0.0026055
n_12748	J. frigida	A. imbricata	0.03901
n_17424	J. frigida	A. imbricata	0.047543
n_17568	J. frigida	A. imbricata	0.032274
n_17570	J. frigida	A. imbricata	0.041216
n_18392	J. frigida	A. imbricata	7.54e-05
n_18531	J. frigida	A. imbricata	0.039226
n_19451	J. frigida	A. imbricata	0.017746
n_20283	J. frigida	A. imbricata	0.049622
n_20679	J. frigida	A. imbricata	0.048402
n_21288	J. frigida	A. imbricata	0.03162
n_21309	J. frigida	A. imbricata	0.04862
n_23996	J. frigida	A. imbricata	0.025826
n_24201	J. frigida	A. imbricata	0.028984
n_24210	J. frigida	A. imbricata	0.0040396
n_24623	J. frigida	A. imbricata	0.04608
n_25135	J. frigida	A. imbricata	0.00060763
n_25136	J. frigida	A. imbricata	0.01667
n_25850	J. frigida	A. imbricata	0.048745
n_26797	J. frigida	A. imbricata	0.024419
n_28084	J. frigida	A. imbricata	0.030215
n_28087	J. frigida	A. imbricata	0.013776
n_32392	J. frigida	A. imbricata	0.0040959
n_39053	J. frigida	A. imbricata	1.72e-05
n_39212	J. frigida	A. imbricata	0.0026841
n_00103	J. frigida	A. spinosissima	0.019656
n_00789	J. frigida	A. spinosissima	0.017958
n_01611	J. frigida	A. spinosissima	0.030687
n_04874	J. frigida	A. spinosissima	0.0011648
n_06072	J. frigida	A. spinosissima	1.67e-05
n_06649	J. frigida	A. spinosissima	0.0048585
n_07127	J. frigida	A. spinosissima	0.0075618
n_07192	J. frigida	A. spinosissima	0.00033938
n_07342	J. frigida	A. spinosissima	0.002743
n_07840	J. frigida	A. spinosissima	0.02625
n_08179	J. frigida	A. spinosissima	0.01361
n_08484	J. frigida	A. spinosissima	0.0047917
n_08857	J. frigida	A. spinosissima	0.0018082
n_09309	J. frigida	A. spinosissima	0.0096276
n_09495	J. frigida	A. spinosissima	0.037314
n_09637	J. frigida	A. spinosissima	0.030828
n_10440	J. frigida	A. spinosissima	0.019728
n_10648	J. frigida	A. spinosissima	0.0082928
n_10707	J. frigida	A. spinosissima	0.032862
n_10710	J. frigida	A. spinosissima	0.026156
n_10712	J. frigida	A. spinosissima	0.038148
n_10839	J. frigida	A. spinosissima	0.00045637
n_10844	J. frigida	A. spinosissima	0.00027543
n_10857	J. frigida	A. spinosissima	0.043042
n_10874	J. frigida	A. spinosissima	0.0019167
n_11928	J. frigida	A. spinosissima	0.015095
n_11937	J. frigida	A. spinosissima	0.00026152
n_11947	J. frigida	A. spinosissima	0.020455
n_11950	J. frigida	A. spinosissima	0.0084851
n_12087	J. frigida	A. spinosissima	5.52e-05
n_12098	J. frigida	A. spinosissima	0.00029333
n_12748	J. frigida	A. spinosissima	0.0049742
n_14105	J. frigida	A. spinosissima	0.0016927
n_14113	J. frigida	A. spinosissima	0.0049151
n_15062	J. frigida	A. spinosissima	0.005009
n_15654	J. frigida	A. spinosissima	0.029957
n_16313	J. frigida	A. spinosissima	0.0069458
n_17033	J. frigida	A. spinosissima	0.019182
n_17036	J. frigida	A. spinosissima	0.031527
n_17422	J. frigida	A. spinosissima	0.00029295
n_17424	J. frigida	A. spinosissima	0.00028411
n_17566	J. frigida	A. spinosissima	0.010185
n_17576	J. frigida	A. spinosissima	0.0030226
n_17693	J. frigida	A. spinosissima	0.020654
n_17782	J. frigida	A. spinosissima	0.018368
n_17794	J. frigida	A. spinosissima	0.00014934
n_17956	J. frigida	A. spinosissima	0.00029387
n_18143	J. frigida	A. spinosissima	0.010843
n_18392	J. frigida	A. spinosissima	0.010764
n_18531	J. frigida	A. spinosissima	0.0020613
n_18689	J. frigida	A. spinosissima	0.023665
n_18898	J. frigida	A. spinosissima	0.0056657
n_19640	J. frigida	A. spinosissima	0.035194
n_20029	J. frigida	A. spinosissima	0.022774
n_20030	J. frigida	A. spinosissima	0.0053935
n_20278	J. frigida	A. spinosissima	0.049809
n_20280	J. frigida	A. spinosissima	0.040012
n_20283	J. frigida	A. spinosissima	0.0033653
n_20286	J. frigida	A. spinosissima	0.0010548
n_20441	J. frigida	A. spinosissima	0.0034263
n_20448	J. frigida	A. spinosissima	0.017803
n_20676	J. frigida	A. spinosissima	0.0011576
n_20679	J. frigida	A. spinosissima	0.0026886
n_20682	J. frigida	A. spinosissima	0.0056502
n_21315	J. frigida	A. spinosissima	7.89e-05
n_21482	J. frigida	A. spinosissima	0.00022198
n_21920	J. frigida	A. spinosissima	0.0015928
n_22097	J. frigida	A. spinosissima	0.04417
n_22873	J. frigida	A. spinosissima	0.022445
n_23997	J. frigida	A. spinosissima	0.033441
n_24202	J. frigida	A. spinosissima	0.0051577
n_24210	J. frigida	A. spinosissima	0.016091
n_24217	J. frigida	A. spinosissima	0.03751
n_24622	J. frigida	A. spinosissima	0.0003932
n_24623	J. frigida	A. spinosissima	0.014981
n_24834	J. frigida	A. spinosissima	2.21e-05
n_25136	J. frigida	A. spinosissima	0.0094826
n_25137	J. frigida	A. spinosissima	0.010567
n_25639	J. frigida	A. spinosissima	0.0040085
n_25658	J. frigida	A. spinosissima	0.0136
n_25854	J. frigida	A. spinosissima	0.00027723
n_25867	J. frigida	A. spinosissima	0.012877
n_26054	J. frigida	A. spinosissima	0.0028364
n_26797	J. frigida	A. spinosissima	0.0020434
n_26802	J. frigida	A. spinosissima	0.00062382
n_27924	J. frigida	A. spinosissima	0.002176
n_27993	J. frigida	A. spinosissima	0.04815
n_28082	J. frigida	A. spinosissima	0.0070482
n_28084	J. frigida	A. spinosissima	0.001854
n_28087	J. frigida	A. spinosissima	0.00048793
n_28090	J. frigida	A. spinosissima	0.00035253
n_34066	J. frigida	A. spinosissima	0.011513
n_34083	J. frigida	A. spinosissima	4.47e-05
n_38796	J. frigida	A. spinosissima	0.0049253
n_40715	J. frigida	A. spinosissima	0.0019619
n_00789	J. frigida	J. frigida	0.046835
n_05869	J. frigida	J. frigida	0.015672
n_07644	J. frigida	J. frigida	0.0090734
n_09860	J. frigida	J. frigida	0.029936
n_10648	J. frigida	J. frigida	0.00070795
n_10710	J. frigida	J. frigida	0.012021
n_10857	J. frigida	J. frigida	0.030187
n_10865	J. frigida	J. frigida	0.01418
n_11229	J. frigida	J. frigida	0.040595
n_12748	J. frigida	J. frigida	0.006068
n_13743	J. frigida	J. frigida	0.043413
n_13771	J. frigida	J. frigida	0.049082
n_13772	J. frigida	J. frigida	3.93e-05
n_14105	J. frigida	J. frigida	0.032804
n_14113	J. frigida	J. frigida	0.027052
n_17568	J. frigida	J. frigida	0.010424
n_17693	J. frigida	J. frigida	0.030354
n_19457	J. frigida	J. frigida	0.046189
n_20283	J. frigida	J. frigida	0.048131
n_21309	J. frigida	J. frigida	0.029476
n_22068	J. frigida	J. frigida	0.020247
n_23015	J. frigida	J. frigida	0.00080877
n_23439	J. frigida	J. frigida	0.032979
n_24834	J. frigida	J. frigida	0.0082775
n_24896	J. frigida	J. frigida	0.0010661
n_25453	J. frigida	J. frigida	0.02097
n_25642	J. frigida	J. frigida	0.017698
n_26797	J. frigida	J. frigida	0.012286
n_28134	J. frigida	J. frigida	0.014386
n_32392	J. frigida	J. frigida	0.0014009
n_33097	J. frigida	J. frigida	0.01488
n_34083	J. frigida	J. frigida	0.0048865
n_34992	J. frigida	J. frigida	0.035479
