## Supplementary material for "Convergent and divergent responses of the rhizosphere chemistry and bacterial communities to a stress gradient in the Atacama Desert": Table S17

### Sheet: Table S17
Table S17. Depiction and analysis of the most correlated microbial families in rhizosphere samples. Data from D. Mandakovic et al., 2023, Environmental microbiome, https://doi.org/10.1186/s40793-023-00486-w and G. Eshel et al., 2021, PNAS, https://doi.org/10.1073/pnas.2101177118.
Condition	Family	Number of Correlated OTUs	Potential Roles	References	Notes
Prepuna markers and OTUs	Chitinophagaceae	19	Promoting litter decomposition ; Plant defence (Protection against soil-borne pathogens)	10.1126/science.aaw9285 ; https://doi.org/10.1111/gcbb.12845	/
Prepuna markers and OTUs	Bradyrhizobiaceae	17	Nitrogen cycling ; plant growth-promoting	https://doi.org/10.1016/j.pedobi.2011.07.005 ; https://doi.org/10.1007/s00374-010-0485-5	/
Prepuna markers and OTUs	Geodermatophilaceae	14	Potential plant growth-promoting	https://doi.org/10.1007/s00253-017-8550-8 ; https://doi.org/10.1007/s10295-014-1537-x	/
Prepuna markers and OTUs	Sphingomonadaceae	10	Plant growth-promoting ; Metal resistance	https://doi.org/10.1093/plphys/kiab069 ; https://doi.org/10.1016/j.eti.2023.103160	Linked to tomatine/tomatidine (glucoalkaloid steroid) https://doi.org/10.1093/plphys/kiab069
Prepuna markers and OTUs	Rhodospirillaceae	10	Plant growth-promoting	https://doi.org/10.1007/s11274-012-1169-0	/
Prepuna markers and OTUs	Hyphomicrobiaceae	9	Nitrogen cycling	https://doi.org/10.1016/j.pedobi.2011.07.005	Hyphomicrobiaceae are known to thrive only in the presence of low concentrations of suitable carbon (Oren and Xu, 2014), which could enable them to live in low-nutrient initial ecosystems.
Prepuna markers and OTUs	Caulobacteraceae	9	Promoting litter decomposition ; Metal resistance	https://doi.org/10.1038/s41396-018-0279-6 ; https://doi.org/10.3390/ijms23105619	Linked to nurse shrubs https://doi.org/10.1111/1365-2435.12594
Prepuna markers and OTUs	Nocardioidaceae	8	Plant growth-promoting ; Metal resistance ; Drought tolerance	https://doi.org/10.1021/acs.est.9b01093 ; https://doi.org/10.1007/s11104-019-04256-x ; https://doi.org/10.1038/s41598-021-00593-z	/
Prepuna markers and OTUs	Acetobacteraceae	7	Nitrogen cycling	https://doi.org/10.1002/jobm.201400898	/
Prepuna markers and OTUs	Beijerinckiaceae	7	Nitrogen cycling	10.1038/srep39072	/
Prepuna markers and OTUs	Methylobacteriaceae	7	/	/	/
Prepuna markers and OTUs	Cytophagaceae	6	Nitrogen cycling	https://doi.org/10.1371/journal.pone.0092294	/
Prepuna markers and OTUs	Microbacteriaceae	5	/	/	/
Prepuna markers and OTUs	Rhodobacteraceae	5	/	/	/
Prepuna markers and OTUs	Sporichthyaceae	5	Nitrogen cycling	https://doi.org/10.3389/fmicb.2019.02209	/
Prepuna markers and OTUs	Ellin6075	4	/	/	/
Prepuna markers and OTUs	Micrococcaceae	4	Salt resistance, plant growth-promoting	10.1016/j.plaphy.2021.03.059 ; https://doi.org/10.1111/gcbb.12845	Linked to organic acids secretion https://doi.org/10.3389/fpls.2020.00633
Prepuna markers and OTUs	mb2424	3	/	/	/
Prepuna markers and OTUs	Rhodobiaceae	3	/	/	/
Prepuna markers and OTUs	Phyllobacteriaceae	3	/	/	/
Prepuna markers and OTUs	Conexibacteraceae	3	/	/	/
Prepuna markers and OTUs	Gaiellaceae	2	Phosphorous cycling	10.3389/fmicb.2022.846468	/
Prepuna markers and OTUs	Streptomycetaceae	2	NA	NA	NA
Prepuna markers and OTUs	Actinosynnemataceae	2	NA	NA	NA
Prepuna markers and OTUs	Bacillaceae	2	NA	NA	NA
Prepuna markers and OTUs	Methylocystaceae	2	NA	NA	NA
Prepuna markers and OTUs	Comamonadaceae	1	Plant defence against other microbes	https://doi.org/10.1038/s41438-020-00380-3 ; https://doi.org/10.1038/s41467-021-25580-w	Linked to organic acids secretion https://doi.org/10.1038/s41438-020-00380-3
Prepuna markers and OTUs	Solirubrobacteraceae	1	NA	NA	NA
Prepuna markers and OTUs	Pseudonocardiaceae	1	Metal resistance	https://doi.org/10.1021/acs.est.9b01093 ; https://doi.org/10.1016/j.envres.2021.111730	/
Prepuna markers and OTUs	[Chthoniobacteraceae]	1	/	/	/
Prepuna markers and OTUs	Pirellulaceae	1	/	/	/
Prepuna markers and OTUs	Propionibacteriaceae	1	NA	NA	NA
Prepuna markers and OTUs	Gemmataceae	1	NA	NA	NA
Prepuna markers and OTUs	Rubrobacteraceae	1	NA	NA	NA
Prepuna markers and OTUs	Erythrobacteraceae	1	NA	NA	NA
Prepuna markers and OTUs	Promicromonosporaceae	1	NA	NA	NA
Prepuna markers and OTUs	Sphingobacteriaceae	1	NA	NA	NA
Prepuna markers and OTUs	Isosphaeraceae	1	Nitrogen cycling	https://doi.org/10.1038/s41396-022-01345-1	/
Prepuna markers and OTUs	Sinobacteraceae	1	NA	NA	NA
Prepuna markers and OTUs	Intrasporangiaceae	1	NA	NA	NA
Prepuna markers and OTUs	Myxococcaceae	1	NA	NA	NA
Prepuna markers and OTUs	Nakamurellaceae	1	NA	NA	NA
Steppe markers and OTUs	Chitinophagaceae	13	Promoting litter decomposition ; Plant defence (Protection against soil-borne pathogens)	10.1126/science.aaw9285 ; https://doi.org/10.1111/gcbb.12845	/
Steppe markers and OTUs	Hyphomicrobiaceae	13	Nitrogen cycling	https://doi.org/10.1016/j.pedobi.2011.07.005	Hyphomicrobiaceae are known to thrive only in the presence of low concentrations of suitable carbon (Oren and Xu, 2014), which could enable them to live in low-nutrient initial ecosystems.
Steppe markers and OTUs	Comamonadaceae	10	Plant defence against other microbes	https://doi.org/10.1038/s41438-020-00380-3 ; https://doi.org/10.1038/s41467-021-25580-w	Linked to organic acids secretion https://doi.org/10.1038/s41438-020-00380-3
Steppe markers and OTUs	Mycobacteriaceae	8	/	/	/
Steppe markers and OTUs	Sphingomonadaceae	7	Plant growth-promoting ; Metal resistance	https://doi.org/10.1093/plphys/kiab069 ; https://doi.org/10.1016/j.eti.2023.103160	Linked to tomatine/tomatidine (glucoalkaloid steroid) https://doi.org/10.1093/plphys/kiab069
Steppe markers and OTUs	Frankiaceae	6	Nitrogen cycling	https://doi.org/10.1186/s40168-016-0174-1	/
Steppe markers and OTUs	Gaiellaceae	5	Phosphorous cycling	10.3389/fmicb.2022.846468	/
Steppe markers and OTUs	[Chthoniobacteraceae]	5	/	/	/
Steppe markers and OTUs	Oxalobacteraceae	4	Nitrogen cycling	https://doi.org/10.1038/s41477-021-00897-y	Linked to flavones https://doi.org/10.1038/s41477-021-00897-y
Steppe markers and OTUs	Ellin6075	4	/	/	/
Steppe markers and OTUs	Pseudonocardiaceae	4	Metal resistance	https://doi.org/10.1021/acs.est.9b01093 ; https://doi.org/10.1016/j.envres.2021.111730	/
Steppe markers and OTUs	Acetobacteraceae	4	Nitrogen cycling	https://doi.org/10.1002/jobm.201400898	/
Steppe markers and OTUs	Acidobacteriaceae	3	Plant growth-promoting	10.3389/fmicb.2022.781051	/
Steppe markers and OTUs	Xanthomonadaceae	3	Potential plant pathogens?	https://doi.org/10.1038/s41598-017-16325-1	/
Steppe markers and OTUs	Bradyrhizobiaceae	3	Nitrogen cycling ; plant growth-promoting	https://doi.org/10.1016/j.pedobi.2011.07.005 ; https://doi.org/10.1007/s00374-010-0485-5	/
Steppe markers and OTUs	Solirubrobacteraceae	3	/	/	/
Steppe markers and OTUs	Conexibacteraceae	3	/	/	/
Steppe markers and OTUs	Rhodospirillaceae	2	Plant growth-promoting	https://doi.org/10.1007/s11274-012-1169-0	/
Steppe markers and OTUs	Sphingobacteriaceae	2	NA	NA	NA
Steppe markers and OTUs	Caulobacteraceae	2	Promoting litter decomposition ; Metal resistance	https://doi.org/10.1038/s41396-018-0279-6 ; https://doi.org/10.3390/ijms23105619	Linked to nurse shrubs https://doi.org/10.1111/1365-2435.12594
Steppe markers and OTUs	Nocardioidaceae	2	Plant growth-promoting ; Metal resistance ; Drought tolerance	https://doi.org/10.1021/acs.est.9b01093 ; https://doi.org/10.1007/s11104-019-04256-x ; https://doi.org/10.1038/s41598-021-00593-z	/
Steppe markers and OTUs	Isosphaeraceae	2	Nitrogen cycling	https://doi.org/10.1038/s41396-022-01345-1	/
Steppe markers and OTUs	Streptomycetaceae	2	NA	NA	NA
Steppe markers and OTUs	Microbacteriaceae	2	/	/	/
Steppe markers and OTUs	EB1003	2	NA	NA	NA
Steppe markers and OTUs	Koribacteraceae	1	/	/	/
Steppe markers and OTUs	Opitutaceae	1	NA	NA	NA
Steppe markers and OTUs	Planctomycetaceae	1	NA	NA	NA
Steppe markers and OTUs	Haliangiaceae	1	NA	NA	NA
Steppe markers and OTUs	Erythrobacteraceae	1	NA	NA	NA
Steppe markers and OTUs	Patulibacteraceae	1	NA	NA	NA
Steppe markers and OTUs	Verrucomicrobiaceae	1	NA	NA	NA
Steppe markers and OTUs	Intrasporangiaceae	1	NA	NA	NA
Steppe markers and OTUs	EB1017	1	NA	NA	NA
